# TBL38 is an atypical homogalacturonan acetylesterase with a peculiar cell wall microdomain localization in Arabidopsis seed mucilage secretory cells

**DOI:** 10.1101/2023.10.18.562901

**Authors:** Bastien G. Dauphin, David Ropartz, Philippe Ranocha, Maxime Rouffle, Camille Carton, Aurélie Le Ru, Yves Martinez, Isabelle Fourquaux, Simon Ollivier, Jessica Mac-Bear, Pauline Trezel, Audrey Geairon, Elisabeth Jamet, Christophe Dunand, Jérôme Pelloux, Marie-Christine Ralet, Vincent Burlat

## Abstract

Plant cell walls are made of complex polysaccharidic/proteinaceous network whose biosynthesis and dynamics implicate several cell compartments and impact plant development. The synthesis and remodeling of homogalacturonan pectins is associated with multiple developmental processes ranging from growth to response to biotic/abiotic stress. It encompasses Golgi-localized methylation and acetylation and subsequent demethylation and deacetylation in the cell wall. In the last decade, our comprehension of plant polysaccharides acetylation has increased significantly thanks to the study of the TRICHOME BIREFRINGENCE-LIKE (TBL) protein family. TBLs are mostly described as Golgi-localized acetyltransferases specifically targeting diverse hemicelluloses or pectins. Various *tbl* mutants showed altered wall mechanical properties and dynamics. Here, we study *TBL38* that is co-expressed with *PECTIN METHYLESTERASE INHIBITOR6* (*PMEI6*) and *PEROXIDASE 36* (*PRX36*) during the development of Arabidopsis seed mucilage secretory cells (MSCs). We demonstrate the atypical TBL38 cell wall localization restricted to the PMEI6/PRX36 MSC cell wall microdomain. A *tbl38* mutant displays an intriguing homogalacturonan immunological phenotype in this cell wall microdomain and in a MSC surface-enriched abrasion powder. This fraction was further characterized by mass spectrometry oligosaccharide profiling revealing an increased homogalacturonan acetylation phenotype. Finally, a recombinant TBL38 is shown to display pectin acetylesterase activity *in vitro*. These results indicate that TBL38 is an atypical cell wall-localized TBL that displays a homogalacturonan acetylesterase activity rather than a Golgi-localized acetyltransferase activity as observed in previously studied TBLs. TBL38 function during seed development is discussed.
