## Supplementary material for "TBL38 is an atypical homogalacturonan acetylesterase with a peculiar cell wall microdomain localization in Arabidopsis seed mucilage secretory cells": Sup Table 3

### Sheet: Table S3A_Tech Rep
	Supplemental Table 3A: Technical repeats illustrating the low standard deviation of intensities of identified homogalacturonan (HG) species. Col-0 abrasion powder was digested with PL (see methods) and the same sample was injected six times. The intensity of the identified HG species according to their m/z and RT was calculated for each species (main ID). The mean value, standard deviation (SD) a…
ID	m/z	RT (min)	main ID	CI0007468 Injection 1					CI0007469 Injection 2					CI0007470 Injection 3					CI0007471 Injection 4					CI0007472 Injection 5					CI0007473 Injection 6						Mean Intensity	SD	SD (%)
				Peak m/z	Peak RT	Intensity	Peak area	Charge	Peak m/z	Peak RT	Intensity	Peak area	Charge	Peak m/z	Peak RT	Intensity	Peak area	Charge	Peak m/z	Peak RT	Intensity	Peak area	Charge	Peak m/z	Peak RT	Intensity	Peak area	Charge	Peak m/z	Peak RT	Intensity	Peak area	Charge
12	541.09	12.1811	DP3-DM1_di	541.09	12.1919	159	902.607	0	541.09	12.1417	188	740.172	0	541.09	12.1924	182	940.044	0	541.091	12.1753	176	779.913	0	541.091	12.193	181	747.456	0	541.089	12.1923	203	1016.07	0		181.5	14.4326	0.0795185
1	555.105	5.7979	DP3-DM2_1	555.105	5.79208	2998	14926.2	1	555.105	5.79191	2608	14032.7	1	555.105	5.79255	2903	14916.1	1	555.105	5.79218	2927	15291.6	1	555.104	5.80925	2707	14693.2	1	555.104	5.80941	3005	15357.3	1		2858	163.276	0.0571296
2	555.105	6.19474	DP3-DM2_2	555.104	6.19734	207	869.194	0	555.105	6.19713	204	922.978	0	555.105	6.19784	210	932.438	0	555.105	6.18052	233	1086.1	0	555.104	6.19787	223	843.875	0	555.105	6.19775	237	895.63	0		219	14.0428	0.0641223
11	731.132	12.1417	DP4-DM2_1	731.132	12.1244	552	3362.18	0	731.132	12.1417	524	3370.16	0	731.133	12.1249	517	3168.86	0	731.132	12.1584	568	3614.3	0	731.132	12.1593	555	3358.65	0	731.131	12.1417	577	3482.91	0		548.833	23.8279	0.0434155
4	745.146	6.38331	DP4-DM3_1	745.146	6.38306	127	469.553	0	745.146	6.38287	129	361.935	0	745.146	6.36673	118	344.596	0	745.146	6.36626	130	561.179	0	745.146	6.40052	131	452.488	0	745.146	6.40044	135	386.245	0		128.333	5.71548	0.0445362
5	745.146	6.57471	DP4-DM3_2	745.146	6.56886	9221	49347.1	1	745.146	6.56867	8853	47655.6	1	745.146	6.56935	9176	49658.8	1	745.146	6.56894	9662	51410.5	1	745.146	6.58626	9099	49999.9	1	745.146	6.58617	9790	52333.7	1		9300.17	355.801	0.0382575
25	907.16	16.5801	DP5-DM2_1	907.16	16.5823	157	688.644	0	907.162	16.532	132	707.772	0	907.161	16.5996	159	561.378	0	907.157	16.6001	140	537.444	0	907.159	16.584	161	657.516	0	907.159	16.5827	161	560.877	0		151.667	12.4847	0.0823164
10	921.174	11.8743	DP5-DM3_1	921.176	11.8711	139	474.243	0	921.173	11.8715	132	383.292	0	921.174	11.8716	143	391.404	0	921.174	11.9051	147	698.799	0	921.174	11.8553	154	794.241	0	921.172	11.8715	131	619.554	0		141	8.87694	0.062957
9	460.084	11.8715	DP5-DM3_1_di	460.083	11.8542	144	506.586	0	460.085	11.8546	131	350.844	0	460.084	11.8716	132	513.084	0	460.083	11.9051	157	786.105	0	460.085	11.8553	131	491.466	0	460.084	11.8884	153	673.296	0		141.333	11.7417	0.0830778
15	921.173	12.5554	DP5-DM3_2	921.174	12.5465	4229	25771.7	1	921.174	12.5469	3978	24456.5	1	921.174	12.5639	3833	24348.6	1	921.173	12.5637	4431	25824.1	1	921.173	12.5476	3879	24900.6	1	921.172	12.5638	4026	24746.3	1		4062.67	227.301	0.0559488
3	935.188	6.37206	DP5-DM4_1	935.188	6.36618	3974	20779.7	1	935.189	6.36598	4101	20940.9	1	935.189	6.36673	4120	21570.6	1	935.188	6.36626	4163	21787.5	1	935.188	6.38364	4096	21141.8	1	935.188	6.38356	4178	22153.9	1		4105.33	72.3538	0.0176243
7	935.19	7.32051	DP5-DM4_2	935.188	7.31184	140	986.003	0	935.188	7.3454	120	909.675	0	935.189	7.31228	125	336.319	0	935.192	7.29526	102	872.799	0	935.192	7.34605	105	862.136	0	935.192	7.31224	120	952.79	0		118.667	13.8804	0.11697
21	548.097	16.4197	DP6-DM3_1_di	548.097	16.4135	256	1759.84	2	548.098	16.4138	254	1623.68	0	548.098	16.4307	238	1609.94	2	548.098	16.4143	287	1561.5	0	548.096	16.432	243	1478.25	0	548.098	16.4139	236	1563.33	0		252.333	18.8538	0.0747179
26	548.097	16.6871	DP6-DM3_2_di	548.097	16.6668	162	764.652	0	548.098	16.684	116	436.353	0	548.098	16.6841	143	521.352	0	548.098	16.6845	164	759.174	0	548.096	16.7022	163	420.927	0	548.098	16.701	151	507.333	0		149.833	18.5194	0.1236
8	555.105	11.6492	DP6-DM4_1_di	555.105	11.6347	361	2409.11	2	555.105	11.652	393	2257.19	2	555.105	11.6352	358	2310.96	2	555.105	11.6518	360	2431.19	2	555.104	11.6527	366	2467.93	2	555.104	11.6689	327	2187.79	2		360.833	21.0468	0.0583282
17	1111.21	12.7046	DP6-DM4_2	1111.22	12.6985	1757	10880.2	1	1111.22	12.6989	1533	10070.5	1	1111.21	12.699	1724	10692.4	1	1111.21	12.7156	1827	10952.4	1	1111.21	12.6996	1694	10965.9	1	1111.21	12.7158	1845	11061.4	1		1730	112.698	0.0651433
16	555.104	12.6961	DP6-DM4_2_di	555.104	12.6816	236	1170.17	0	555.105	12.682	183	953.988	0	555.105	12.699	197	1173.17	0	555.105	12.6988	220	1207.53	0	555.104	12.6996	173	1102.22	0	555.103	12.7158	196	1091.06	0		200.833	23.3873	0.116451
6	1125.23	7.2783	DP6-DM5_1	1125.23	7.26119	776	4146.99	1	1125.23	7.27786	680	4039.85	1	1125.23	7.27852	742	4190.86	1	1125.23	7.27837	756	4615.6	1	1125.23	7.29539	692	3960.21	1	1125.23	7.27847	723	4063.41	1		728.167	37.1721	0.0510489
19	643.118	16.203	DP7-DM4_1_di	643.119	16.194	164	808.329	0	643.118	16.1774	156	871.602	0	643.119	16.2113	169	872.079	0	643.119	16.2117	188	857.055	0	643.118	16.2125	201	987.504	0	643.117	16.2113	159	696.732	0		172.833	17.8372	0.103205
23	1287.24	16.5323	DP7-DM4_2	1287.25	16.4979	134	626.925	0	1287.24	16.5151	146	516.126	0	1287.24	16.5321	138	701.928	0	1287.24	16.5494	164	665.691	0	1287.24	16.5672	133	494.814	0	1287.24	16.5321	150	650.277	0		144.167	11.8054	0.0818869
24	643.118	16.5492	DP7-DM4_2_di	643.119	16.5317	618	5269.91	2	643.118	16.5489	567	4901.3	2	643.119	16.5321	635	5741.93	2	643.118	16.5325	622	5435.38	2	643.118	16.5672	595	5145.46	2	643.117	16.5827	633	5608.09	1		611.667	26.1508	0.0427534
14	1301.26	12.5413	DP7-DM5_1	1301.26	12.5465	377	2307.47	1	1301.26	12.5469	333	2128.52	1	1301.26	12.547	404	2488.95	1	1301.26	12.5299	396	2523.36	1	1301.26	12.5307	404	2338.49	1	1301.26	12.5469	389	2372.23	1		383.833	26.9029	0.0700901
13	650.126	12.5357	DP7-DM5_1_di	650.126	12.5296	485	3579.85	2	650.126	12.53	483	3527.86	2	650.127	12.547	526	3743.1	2	650.125	12.5468	559	4087.19	2	650.125	12.5138	463	3792.86	2	650.125	12.5469	466	3771.29	2		497	37.7942	0.0760446
22	738.139	16.431	DP8-DM5_1_di	738.139	16.4304	622	4849.54	0	738.139	16.4476	659	5289.23	0	738.139	16.4307	597	4990.46	0	738.139	16.4312	679	5683.57	0	738.139	16.4151	629	5630.85	0	738.139	16.4308	594	5410.47	0		630	33.7402	0.0535558
29	826.152	18.6207	DP9_DM5_1_di	826.152	18.6255	212	1992.06	0	826.153	18.6096	197	2000.67	0	826.153	18.6265	262	2013.07	2	826.152	18.6095	253	2590.05	0	826.152	18.6441	271	2321.72	0	826.152	18.6091	254	2036.38	0		241.5	29.7641	0.123247
20	833.161	16.3409	DP9-DM6_1_di	833.158	16.3291	482	4862.39	0	833.162	16.3463	505	4183.67	0	833.162	16.3294	523	4553.64	0	833.162	16.3299	548	5118.25	0	833.162	16.3307	510	4460.41	0	833.158	16.3801	511	4805.64	0		513.167	21.7386	0.0423617
28	921.174	18.4828	DP10_DM6_1_di	921.177	18.4229	170	2487.42	0	921.173	18.4914	176	2184.07	0	921.174	18.4914	183	1784.32	2	921.173	18.4913	215	2166.94	0	921.174	18.4921	198	1948.35	2	921.173	18.5078	246	2839.69	0		198	28.5867	0.144377
18	928.183	15.9862	DP10-DM7_1_di	928.18	15.9745	121	1202.51	0	928.189	15.9748	123	462.06	0	928.184	15.9917	142	590.847	0	928.18	16.0091	114	1123.03	0	928.182	16.0092	113	336.768	0	928.183	15.958	124	598.551	0		122.833	10.4579	0.0851386
27	1016.19	18.3702	DP11-DM7_1_di	1016.19	18.3215	138	2219.17	0	1016.2	18.3901	144	1200.95	0	1016.2	18.3564	167	1153.04	0	1016.2	18.4069	138	2397.99	0	1016.2	18.3739	140	1252.57	0	1016.2	18.3727	169	2468.35	0		149.333	14.6379	0.0980213
						­					­					­					­					­					­				­
			max			absolute heat map (intensities)
			min
							­					­					­					­					­					­
COL3_PL_SERIE_3
				CI0007474 Injection 1					CI0007475 Injection 2					CI0007476 Injection 3					CI00074717 Injection 4					CI0007478 Injection 5					CI0007479 Injection 6						Moyenne Intensité
ID	m/z	RT (min)	main ID	Peak m/z	Peak RT	Intensity	Peak area	Charge	Peak m/z	Peak RT	Intensity	Peak area	Charge	Peak m/z	Peak RT	Intensity	Peak area	Charge	Peak m/z	Peak RT	Intensity	Peak area	Charge	Peak m/z	Peak RT	Intensity	Peak area	Charge	Peak m/z	Peak RT	Intensity	Peak area	Charge
1	555.103	5.81188	DP3-DM2_1	555.103	5.80931	4370	23577.5	1	555.103	5.82598	4402	23345.7	1	555.103	5.80909	4267	21755.3	1	555.102	5.79244	4412	24403.2	1	555.102	5.82583	4512	23101.5	1	555.102	5.80862	3983	21355.6	1		4324.33
2	555.104	6.20023	DP3-DM2_2	555.104	6.18078	295	1559.07	0	555.105	6.21436	334	1749.48	0	555.105	6.21431	279	1443.66	0	555.103	6.1808	338	1591.33	0	555.102	6.21416	317	1506.48	0	555.104	6.19696	294	1428.73	0		309.5
3	935.186	6.39445	DP5-DM4_1	935.187	6.38341	6316	34161.7	1	935.186	6.40018	6435	33087.7	1	935.187	6.40009	6064	32023.9	1	935.185	6.3835	6744	34211.9	1	935.185	6.39989	6347	34762.5	1	935.184	6.39961	6303	33152.9	1		6368.17
4	745.146	6.39726	DP4-DM3_1	745.146	6.4003	200	846.498	0	745.146	6.40018	163	922.066	0	745.148	6.40009	181	762.733	0	745.146	6.40039	170	804.514	0	745.144	6.38301	149	583.127	0	745.144	6.39961	151	737.014	0		169
5	745.144	6.58863	DP4-DM3_2	745.145	6.58602	13710	75483.6	1	745.144	6.6028	14296	76586.8	1	745.145	6.58582	13634	73186.2	1	745.144	6.58612	14669	78490.3	1	745.144	6.58569	14968	79147	1	745.143	6.58535	14355	76477.1	1		14272
6	745.146	7.28092	DP4-DM3_3	745.146	7.26145	138	375.828	0	745.146	7.27817	142	367.755	0	745.146	7.27813	127	780.039	0	745.144	7.26151	135	388.017	0	745.146	7.29489	140	885.404	0	745.146	7.31139	124	772.468	0		134.333
7	1125.23	7.28936	DP6-DM5_1	1125.23	7.27834	1102	6618.08	1	1125.23	7.29505	1177	6643	1	1125.23	7.29501	1045	5938.45	1	1125.23	7.27839	1083	6527.04	1	1125.23	7.29489	1086	6375.08	1	1125.23	7.2945	1157	6004.31	1		1108.33
8	935.187	7.32313	DP5-DM4_2	935.187	7.32899	167	979.624	0	935.185	7.31194	145	772.997	0	935.188	7.32878	142	845.877	0	935.187	7.32904	174	880.339	0	935.186	7.32866	161	931.003	0	935.188	7.31139	146	763.809	0		155.833
9	555.103	11.6604	DP6-DM4_1_di	555.104	11.6693	503	3501.6	2	555.104	11.6691	494	3133.33	2	555.104	11.6527	451	3205.61	2	555.102	11.6688	478	3380.83	2	555.103	11.6515	465	3220.58	2	555.102	11.6511	475	3479.03	2		477.667
10	460.082	11.8743	DP5-DM3_1_di	460.083	11.8719	165	1107.23	0	460.082	11.8549	186	913.26	0	460.083	11.8553	179	962.475	0	460.083	11.8715	212	1202.77	0	460.082	11.9048	175	904.476	0	460.081	11.8875	181	943.095	0		183
11	921.172	11.8743	DP5-DM3_1	921.173	11.8719	189	1028.48	0	921.173	11.9056	188	1063	0	921.172	11.8553	214	948.351	0	921.172	11.8715	211	1111.67	0	921.172	11.8542	174	918.675	0	921.17	11.8875	185	996.786	0		193.5
12	731.13	12.1445	DP4-DM2_1	731.131	12.1421	842	5481.86	1	731.13	12.142	856	5075.32	1	731.131	12.1255	806	4868.62	1	731.129	12.1585	902	5522.05	1	731.13	12.1412	865	5225.1	1	731.129	12.1577	836	5304.43	1		851.167
13	541.089	12.1811	DP3-DM1_di	541.09	12.1927	215	1284.53	0	541.09	12.1757	215	1312.05	0	541.09	12.1761	220	1142.65	0	541.089	12.1923	241	1299.7	0	541.089	12.175	235	1187.57	0	541.088	12.1746	244	1223.12	0		228.333
14	650.124	12.5357	DP7-DM5_1_di	650.125	12.5473	686	5140.99	2	650.124	12.5134	610	4717.48	2	650.125	12.5308	637	4861.47	2	650.123	12.53	657	5016.14	2	650.124	12.5296	718	5037.33	2	650.123	12.563	659	4768.96	2		661.167
15	1301.25	12.5357	DP7-DM5_1	1301.26	12.5473	582	3634.37	1	1301.26	12.5303	534	3686.03	1	1301.26	12.5308	564	3441.33	1	1301.25	12.5469	649	3829.07	1	1301.26	12.5296	616	3678.75	1	1301.25	12.5292	592	3704.58	1		589.5
16	921.171	12.5554	DP5-DM3_2	921.172	12.5642	6109	38633.5	1	921.171	12.5472	6144	38117.6	1	921.172	12.5476	6046	38287.2	1	921.17	12.5638	6575	40636.7	1	921.171	12.5465	6268	39199.9	1	921.169	12.563	6572	39199	1		6285.67
17	1111.21	12.7102	DP6-DM4_2	1111.21	12.7162	2710	16761.2	1	1111.21	12.716	2719	16653.5	1	1111.21	12.6996	2693	16287.2	1	1111.21	12.6989	2952	17537.6	1	1111.21	12.7153	2673	17362.3	1	1111.21	12.7149	2804	16820.3	1		2758.5
18	555.103	12.713	DP6-DM4_2_di	555.104	12.6993	235	1571.65	0	555.103	12.7329	246	1506.61	0	555.104	12.7165	227	1309.01	2	555.104	12.6989	288	1736.55	2	555.103	12.7322	242	1653.81	0	555.102	12.698	242	1593.2	0		246.667
19	928.18	15.9779	DP10-DM7_2_di	928.18	15.9757	159	1014.23	2	928.176	15.9751	164	911.64	0	928.183	15.9586	190	1008.15	0	928.182	15.9921	165	1054.8	2	928.179	16.0086	179	926.16	0	928.18	15.957	147	1326.08	0		167.333
20	928.179	15.9779	DP10-DM7_1_di	928.18	15.9757	159	1335.79	0	928.18	15.9751	164	1380.74	0	928.18	15.9586	190	1320.64	0	928.18	15.9921	165	1448.75	0	928.176	16.0086	179	1343.95	0	928.176	15.957	147	916.821	0		167.333
21	833.158	16.1073	DP9-DM6_2_di	833.158	16.1276	206	1540.3	0	833.158	16.1102	189	890.463	0	833.158	16.1105	200	1087.44	0	833.158	16.1103	208	1251.48	0	833.158	16.093	158	989.361	0	833.158	16.0921	174	999.615	0		189.167
22	643.117	16.2086	DP7-DM4_1_di	643.117	16.2289	226	1441.69	2	643.117	16.1946	205	1236.19	0	643.117	16.2119	203	1140.62	0	643.117	16.2116	213	1264.33	2	643.116	16.1943	212	1181.53	0	643.115	16.2104	237	1340.18	0		216
23	833.157	16.3465	DP9-DM6_1_di	833.158	16.3471	687	7175.02	0	833.158	16.3634	746	5755.89	0	833.16	16.3469	617	6844.45	0	833.158	16.3298	736	6299.34	0	833.158	16.3463	694	6024.99	0	833.153	16.3454	688	5977.86	0		694.667
24	548.096	16.4225	DP6-DM3_1_di	548.096	16.4484	364	2353.57	2	548.096	16.4141	343	2198.83	2	548.098	16.4145	318	2242.8	2	548.096	16.4311	332	2475.03	2	548.096	16.4307	354	2285.46	2	548.095	16.3961	315	2041.57	2		337.667
25	738.137	16.4225	DP8-DM5_1_di	738.139	16.4484	795	7051.25	0	738.139	16.4141	751	7669.17	0	738.139	16.4145	858	7807.53	0	738.137	16.4311	824	7742.65	0	738.135	16.4138	778	7312.72	0	738.135	16.413	825	7436.95	0		805.167
26	643.116	16.5435	DP7-DM4_2_di	643.117	16.5497	873	7101.92	2	643.119	16.5492	759	6866	0	643.115	16.5327	699	6678.35	0	643.115	16.5493	805	7036.22	0	643.116	16.5489	855	6864.26	2	643.116	16.5312	794	6770.13	2		797.5
27	1287.24	16.5491	DP7-DM4_2	1287.24	16.5666	194	1121.29	0	1287.24	16.5661	171	934.929	0	1287.24	16.5327	172	831.291	0	1287.24	16.5324	180	873.162	0	1287.24	16.5658	190	893.946	0	1287.23	16.5312	169	1032.26	0		179.333
28	907.158	16.5829	DP5-DM2_1	907.158	16.6005	203	848.007	0	907.157	16.5829	168	830.556	0	907.16	16.5834	167	883.299	0	907.157	16.5831	238	976.482	0	907.156	16.5827	196	813.771	0	907.157	16.5649	211	953.052	0		197.167
29	548.096	16.7039	DP6-DM3_2_di	548.096	16.7187	185	997.809	0	548.096	16.7181	199	989.742	0	548.097	16.7016	166	831.621	0	548.095	16.7182	172	971.676	0	548.095	16.684	180	966.948	0	548.095	16.6831	160	959.451	0		177
30	826.15	18.3927	DP9_DM5_2_di	826.148	18.4073	139	870.891	0	826.152	18.3904	161	539.703	0	826.152	18.424	137	888.264	0	826.152	18.3899	185	713.079	0	826.148	18.3726	131	941.817	0	826.15	18.3723	154	633.993	0		151.167
31	921.171	18.4687	DP10_DM6_1_di	921.173	18.458	284	3697.3	0	921.173	18.4579	318	4117.77	0	921.173	18.4577	313	3257.78	0	921.173	18.4743	313	3879.8	0	921.17	18.5077	279	3125.9	0	921.168	18.4567	327	3166.42	0		305.667
32	731.13	18.5616	DP8_DM4_1_di	731.131	18.5424	164	819.003	0	731.13	18.5592	170	923.799	0	731.131	18.5759	179	980.643	0	731.13	18.5587	209	1002.68	0	731.13	18.5921	173	874.275	0	731.13	18.5411	184	1022.44	0		179.833
33	826.15	18.6151	DP9_DM5_1_di	826.152	18.6268	347	4020.12	0	826.152	18.6099	320	3647.48	0	826.152	18.6435	312	3480.84	0	826.148	18.6094	411	3818.77	0	826.148	18.609	371	3883.76	0	826.148	18.5918	377	3516.35	0		356.333
34	636.11	18.7529	DP7_DM3_1_di	636.111	18.745	148	683.601	0	636.111	18.7618	145	1212.44	0	636.11	18.7617	187	684.546	0	636.11	18.7614	164	773.268	0	636.109	18.7441	178	857.901	0	636.111	18.7437	163	958.434	0		164.167

### Sheet: Table S3B_merge
		Supplemental Table 3B: Homogalacturonan (HG) acetylation phenotype of tbl38 illustrated by the comparative view of the mean intensity of each HG species identified following pectin lyase (PL) digestion of dry seed abrasion powder from the four genotypes. The Supplemental Table 3B was assembled using individual data (mean intensity) for the four genotypes (Supplemental Tables 3C-F). The mean inten…
					Col	tbl38	pmei6	PTR3.5		Min		Max
		S intensity of all identified species			52692.9	14416.8	6903.93	15366.6	¬	relative heat maps
		S intensity of all identified species (%)			1	0.2736	0.131022	0.291626	¬
		S intensity of acetylated species			0	12720.5	270.667	903.394	¬	relative heat maps
		S intensity of acetylated species (%)			0	0.882335	0.0392047	0.0587893	¬						DA vs DP (Figure 6A-D)							DM vs DP (Figure 6E-H)
					Col-0	tbl38	pmei6	PTR3.5							Col-0	tbl38	pmei6	PTR3.5				Col-0	tbl38	pmei6	PTR3.5
	ID	m/z	RT (min)	main ID	Mean Intensity	Mean Intensity	Mean Intensity	Mean Intensity	DP	DM	DA		DP	DA	Mean Intensity	Mean Intensity	Mean Intensity	Mean Intensity		DP	DM	Mean Intensity	Mean Intensity	Mean Intensity	Mean Intensity
PTR3.5	14	583.265	13.0698	DP3-DM1-1.Ac_1	0	0	0	253.091	3	1	1		3	1	0	1269.85	0	253.091		3	1	301.717	0	206.759	253.091
tbl38	3	597.111	6.22592	DP3-DM2-1.Ac_1	0	1269.85	0	0	3	2	1		3							3	2	5519.96	1963.21	954.315	1352.75
tbl38	11	773.137	12.138	DP4-DM2-1.Ac_1	0	243.864	0	0	4	2	1		4	1	0	6274.11	270.667	650.303		4	2	1005.04	243.864	354.981	344.192
tbl38	6	787.151	6.77755	DP4-DM3-1.Ac_1	0	3015.12	135.333	325.152	4	3	1									4	3	16762.7	6663.56	1690.77	5383.45
PTR3.5	5	787.155	6.78852	DP4-DM3-1.Ac_1	0	3015.12	135.333	325.152	4	3	1
tbl38	13	963.179	12.7123	DP5-DM3-1.Ac_1	0	270.667	0	0	5	3	1		5	1	0	2319.71	0	0		5	3	7633.74	1754.35	536.321	1761.09
tbl38	16	963.177	12.95	DP5-DM3-1.Ac_2	0	284.141	0	0	5	3	2		5	2	0	593.475	0	0
tbl38	10	481.085	11.9557	DP5-DM3-1.Ac_2_di	0	309.333	0	0	5	3	2		5
tbl38	18	1005.19	13.2061	DP5-DM3-2.Ac_1	0	890.212	0	0	5	3	1
tbl38	7	977.192	6.96047	DP5-DM4-1.Ac_1	0	1158.83	0	0	5	4	1									5	4	7238.28	1528.51	577.852	2185.55
tbl38	14	576.106	12.7492	DP6-DM4-1.Ac_1_di	0	243.424	0	0	6	4	1		6	1	0	243.424	0	0		6	4	4073.18	858.869	484.765	1418.36
tbl38	9	576.106	11.7877	DP6-DM4-1.Ac_2_di	0	346.535	0	0	6	4	2		6	2	0	346.535	0	0
tbl38	15	1195.23	12.874	DP6-DM4-2.Ac_1	0	268.909	0	0	6	4	1		6	1	0	512.333	0	0
tbl38	8	1167.23	7.4299	DP6-DM5-1.Ac	0	243.424	0	0	6	5	1		6							6	5	1344.55	243.424	192.796	511.747
tbl38	20	685.123	16.7599	DP7-DM4-1.Ac_1_di	0	270.667	0	0	7	4	1		7	1	0	882.01	0	0		7	4	1261.35	270.667	193.691	392.525
tbl38	12	671.129	12.5803	DP7-DM5-1.Ac_1_di	0	232	0	0	7	5	1		7							7	5	1522.35	611.343	187.426	745.359
tbl38	17	692.131	13.0176	DP7-DM5-2.Ac_1_di	0	379.343	0	0	7	5	1		7							7
tbl38	19	780.145	16.5373	DP8-DM5-2.Ac_1_di	0	279.015	0	0	8	5	1		8	1	0	279.015	0	0		8	5	1059.53	279.015	185.099	399.263
Col-0	8	541.091	12.1886	DP3-DM1_1	301.717	0	206.759	0	3	1	0		3	0	5821.68	693.364	1161.07	1352.75
Col-0	1	555.104	5.80938	DP3-DM2_1	5134.17	468.394	776.019	1120.75	3	2	0
Col-0	2	555.104	6.21743	DP3-DM2_2	385.788	224.97	178.296	232	3	2	0
Col-0	7	731.131	12.1533	DP4-DM2_1	1005.04	0	354.981	344.192	4	2	0		4	0	17767.8	633.313	1775.09	5077.34
Col-0	X	745.146	6.38331	DP4-DM3_1	271.985	0	0	0	4	3	0
Col-0	4	745.145	6.59179	DP4-DM3_2	16244.7	633.313	1420.1	4733.15	4	3	0
Col-0	X	745.146	7.28092	DP4-DM3_3	246.061	0	0	0	4	3	0
Col-0	X	907.16	16.5801	DP5-DM2_1	290	0	138.019	0	5	2	0		5	0	15413.4	369.677	1252.19	3946.64		5	2	290	0	138.019	0
Col-0	X	921.174	11.8743	DP5-DM3_1	284.727	0	0	0	5	3	0
Col-0	X	460.084	11.8715	DP5-DM3_1_di	275.061	0	0	0	5	3	0
Col-0	11	921.172	12.567	DP5-DM3_2	7073.95	0	536.321	1761.09	5	3	0
Col-0	3	935.187	6.38915	DP5-DM4_1	7238.28	369.677	577.852	2185.55	5	4	0
Col-0	X	935.19	7.32051	DP5-DM4_2	251.333	0	0	0	5	4	0
Col-0	16	548.096	16.429	DP6-DM3_1_di	466.051	0	205.685	256.606	6	3	0		6	0	6174.66	0	883.247	2186.72		6	3	756.929	0	205.685	256.606
Col-0	X	548.097	16.6871	DP6-DM3_2_di	290.879	0	0	0	6	3	0
Col-0	6	555.104	11.6664	DP6-DM4_1_di	657.333	0	208.907	301.717	6	4	0
Col-0	12	1111.21	12.7218	DP6-DM4_2	3067.85	0	275.858	895.192	6	4	0
Col-0	13	555.103	12.7331	DP6-DM4_2_di	348	0	0	221.455	6	4	0
Col-0	5	1125.23	7.29533	DP6-DM5_1	1344.55	0	192.796	511.747	6	5	0
Col-0	X	636.11	18.7529	DP7-DM3_1_di	257.485	0	0	0	7	3	0		7	0	3351.93	0	549.747	1137.88		7	3	568.224	0	168.63	0
pmei6	22	636.122	18.73	DP7-DM3_2_di	0	0	168.63	0	7	3	0
Col-0	14	643.117	16.2378	DP7-DM4_1_di	310.739	0	0	0	7	3	0
Col-0	X	1287.24	16.5323	DP7-DM4_2	188.939	0	0	0	7	4	0
Col-0	18	643.117	16.5528	DP7-DM4_2_di	1072.41	0	193.691	392.525	7	4	0
Col-0	10	1301.25	12.5557	DP7-DM5_1	667.879	0	0	287.803	7	5	0
Col-0	9	650.125	12.5501	DP7-DM5_1_di	854.475	0	187.426	457.556	7	5	0
Col-0	X	731.13	18.5616	DP8-DM4_1_di	293.515	0	180.23	0	8	4	0		8	0	1353.04	0	365.328	399.263		8	4	293.515	0	180.23	0
Col-0	17	738.138	16.4374	DP8-DM5_1_di	1059.53	0	185.099	399.263	8	5	0									8	5
Col-0	20	826.152	18.6478	DP9-DM5_1_di	420.646	0	166.481	0	9	5	0		9	0	1944.17	0	496.222	362.646		9	5	684.283	0	303.963	0
Col-0	X	826.15	18.3927	DP9-DM5_2_di	263.636	0	137.481	0	9	5	0									9
Col-0	15	833.158	16.3642	DP9-DM6_1_di	912.768	0	192.259	362.646	9	6	0									9	6	1259.89	0	192.259	362.646
Col-0	X	833.158	16.1073	DP9-DM6_2_di	347.121	0	0	0	9	6	0
Col-0	19	921.172	18.4893	DP10-DM6_1_di	369.384	0	150.37	0	10	6	0		10	0	618.52	0	150.37	0		10	6	369.384	0	150.37	0
Col-0	X	928.183	15.9862	DP10-DM7_1_di	249.136	0	0	0	10	7	0									10	7	249.136	0	0	0
Col-0	X	1016.19	18.3702	DP11-DM7_1_di	247.818	0	0	0	11	7	0		11	0	247.818	0	0	0		11	7	247.818	0	0	0
					­	­	­	­							­	­	­	­				­	­	­	­
				max	relative heat maps										relative heat maps							relative heat maps
				min
													DA vs DP and scale merged					Scale		DM vs DP and scale merged					Scale
													Figure XA			Figure XB				Figure XE			Figure XF
					Scale
					10	0.5	100
					10	1.5	1000
					10	2.5	10000
													Figure XC			Figure XD				Figure XG			Figure XH

### Sheet: Table S3C_Col-0_PL
	Supplemental Table 3C: Oligogalacturonide profiling of Col-0 dry seed abrasion powder following digestion with pectin lyase (PL) specific for methylated homogalacturonan (HG). Three biological repeats were each injected twice. The intensity of the homogalacturonan (HG) species identified according to their m/z and RT was reported for each species (main ID) and the mean intensity was calculated. A…
						Col-0_1				Col-0_2				Col-0_3				Col-0_4				Col-0_5				Col-0_6						Col-0_Mean	Col-0_SD
	m/z	RT (min)	main ID	CI0007461 Sample 1 - Injection 1				CI0007462 Sample 1 - Injection 2				CI0007468 Sample 2 - Injection 1				CI0007469 Sample 2 - Injection 2				CI0007474 Sample 3 - Injection 1				CI0007475 Sample 3 - Injection 2					DP	DM	DA	Mean Intensity
ID				Peak m/z	Peak RT	Intensity	Peak area	Peak m/z	Peak RT	Intensity	Peak area	Peak m/z	Peak RT	Intensity	Peak area	Peak m/z	Peak RT	Intensity	Peak area	Peak m/z	Peak RT	Intensity	Peak area	Peak m/z	Peak RT	Intensity	Peak area
8	541.091	12.1886	DP3-DM1_1	541.09	12.1934	212.667	357.942	541.091	12.2094	232	358.29	541.09	12.1753	279.455				330.424				377.879				377.879			3	1	0	301.717	71.7097
1	555.104	5.80938	DP3-DM2_1	555.103	5.80908	2660.97	8054.1	555.104	5.82635	2873.64	8328.49	555.104	5.79234	5269.21				4583.76				7680.61				7736.85	7666.37		3	2	0	5134.17	2227.38
2	555.104	6.21743	DP3-DM2_2	555.103	6.21429	232	470.039	555.104	6.23156	254.848	628.122	555.104	6.19761	363.818				358.545				518.485				587.03	514.614		3	2	0	385.788	141.512
7	731.131	12.1533	DP4-DM2_1	731.13	12.1596	550.121	1853.8	731.131	12.1588	604.606	2001.85	731.132	12.1415	970.182				920.97				1479.88				1504.48	1846.99		4	2	0	1005.04	412.431
X	745.146	6.38331	DP4-DM3_1											223.212				226.727				351.515				286.485			4	3	0	271.985	60.4493
4	745.145	6.59179	DP4-DM3_2	745.144	6.58586	8329.15	24464	745.145	6.60309	8149.88	24425.4	745.146	6.58603	16206.6				15559.8				24096.4				25126.3	23911.8		4	3	0	16244.7	7337.36
X	745.146	7.28092	DP4-DM3_3																			242.545				249.576			4	3	0	246.061	4.97117
X	907.16	16.5801	DP5-DM2_1											275.939				232				356.788				295.273			5	2	0	290	51.8013
X	921.174	11.8743	DP5-DM3_1											244.303				232				332.182				330.424			5	3	0	284.727	54.0198
X	460.084	11.8715	DP5-DM3_1_di											253.091				230.242				290				326.909			5	3	0	275.061	42.4374
11	921.172	12.567	DP5-DM3_2	921.171	12.5817	3286.67	12048.5	921.171	12.5978	3197.03	12489.6	921.172	12.5467	7432.79				6991.64				10737				10798.5	12138.8		5	3	0	7073.95	3370.47
3	935.187	6.38915	DP5-DM4_1	935.186	6.38318	3379.82	10231.5	935.187	6.40048	3446.61	10489	935.188	6.38341	6984.61				7207.82				11100.8				11310	10177.2		5	4	0	7238.28	3487.93
X	935.19	7.32051	DP5-DM4_2											246.061				210.909				293.515				254.848			5	4	0	251.333	33.9293
16	548.096	16.429	DP6-DM3_1_di	548.096	16.4162	335.697	1041.38	548.096	16.4487	321.636	918.882	548.095	16.4137	449.939				446.424				639.758				602.848	1010.88		6	3	0	466.051	132.197
X	548.097	16.6871	DP6-DM3_2_di											284.727				203.879				325.152				349.758			6	3	0	290.879	63.8962
6	555.104	11.6664	DP6-DM4_1_di	555.103	11.6699	428.848	1601.43	555.104	11.6691	437.636	1345.35	555.103	11.6687	634.485				690.727				884.061				868.242	1613.96		6	4	0	657.333	198.996
12	1111.21	12.7218	DP6-DM4_2	1111.21	12.7338	1587.09	5334.31	1111.21	12.7329	1495.7	5363.86	1111.21	12.7156	3088.06				2694.36				4763.03				4778.85	5460.23		6	4	0	3067.85	1456.39
13	555.103	12.7331	DP6-DM4_2_di	555.103	12.7338	275.939	441.507	555.104	12.7329	230.242	498.888	555.103	12.7325	414.788				321.636				413.03				432.364			6	4	0	348	84.3343
5	1125.23	7.29533	DP6-DM5_1	1125.23	7.29501	690.727	2110.12	1125.23	7.2954	812	2157.3	1125.23	7.29517	1363.88				1195.15				1936.85				2068.67	2093.06		6	5	0	1344.55	567.265
X	636.11	18.7529	DP7-DM3_1_di																			260.121				254.848			7	3	0	257.485	3.72838
14	643.117	16.2378	DP7-DM4_1_di					643.117	16.246	233.758	369.33			288.242				274.182				397.212				360.303			7	3	0	310.739	66.526
X	1287.24	16.5323	DP7-DM4_2			0				0				235.515				256.606				340.97				300.545			7	4	0	188.939	150.807
18	643.117	16.5528	DP7-DM4_2_di	643.116	16.5344	776.848	3198.7	643.117	16.55	706.545	3130.63	643.118	16.5488	1086.18				996.545				1534.36				1334	3369.85		7	4	0	1072.41	319.058
10	1301.25	12.5557	DP7-DM5_1	1301.25	12.5649	346.242	1134.55	1301.26	12.564	381.394	1179.5	1301.26	12.5467	662.606				655.576				1022.91				938.545	1039.12		7	5	0	667.879	277.492
9	650.125	12.5501	DP7-DM5_1_di	650.126	12.5817	571.212	2120.16	650.124	12.5302	576.485	2222.77	650.125	12.5467	852.424				848.909				1205.7				1072.12	2255.36		7	5	0	854.475	256.234
X	731.13	18.5616	DP8-DM4_1_di																			288.242				298.788			8	4	0	293.515	7.45676
17	738.138	16.4374	DP8-DM5_1_di	738.137	16.45	659.091	3470.23	738.138	16.4656	729.394	3408.32	738.138	16.4306	1093.21				1158.24				1397.27				1319.94	3455.57		8	5	0	1059.53	304.008
20	826.152	18.6478	DP9-DM5_1_di	826.152	18.6627	332.182	1388.66	826.152	18.6102	300.545	1492.51			372.606				346.242				609.879				562.424	1491.39		9	5	0	420.646	131.152
X	826.15	18.3927	DP9-DM5_2_di																			244.303				282.97			9	5	0	263.636	27.3415
15	833.158	16.3642	DP9-DM6_1_di	833.158	16.3318	583.515	2934.7	833.158	16.3811	639.758	3048.11	833.158	16.3462	847.152				887.576				1207.45				1311.15	3019.28		9	6	0	912.768	294.426
X	833.158	16.1073	DP9-DM6_2_di																			362.061				332.182			9	6	0	347.121	21.1275
19	921.172	18.4893	DP10-DM6_1_di	921.171	18.5107	268.909	1026.39	921.172	18.5089	281.212	937.86	921.173	18.44	298.788				309.333				499.152				558.909	1040.29		10	6	0	369.384	125.872
X	928.183	15.9862	DP10-DM7_1_di											212.667				216.182				279.455				288.242			10	7	0	249.136	40.2679
X	1016.19	18.3702	DP11-DM7_1_di											242.545				253.091											11	7	0	247.818	7.45676
			Sum Intensity			25507.7	83282	15434.9	250.762	25904.9	84794	13965.6	215.508	51177.1	0	0	0	48839.5	0	0	0	76468.6	0	0	0	77500.3
						­				­				­				­				­				­						­
			Max			Absolute heatmap
			Min

### Sheet: Table S3D_tbl38_PL
TBL38	Supplemental Table 3D: Oligogalacturonide profiling of tbl38 dry seed abrasion powder following digestion with pectin lyase (PL) specific for methylated homogalacturonan (HG). Three biological repeats were each injected twice. The intensity of the homogalacturonan (HG) species identified according to their m/z and RT was reported for each species (main ID) and the mean intensity was calculated. A…
						tbl38_1				tbl38_2	tbl38_1	tbl38_1	tbl38_1	tbl38_3	tbl38_1	tbl38_1	tbl38_1	tbl38_4	tbl38_1	tbl38_1	tbl38_1	tbl38_5	tbl38_1	tbl38_1	tbl38_1	tbl38_6						tbl38_Mean	tbl38_SD
	m/z	RT (min)	main ID	CI0007481 Sample 1 - Injection 1				CI0007482 Sample 1 - Injection 2				CI0007483 Sample 2 - Injection 1				CI0007484 Sample 2 - Injection 2				CI0007485 Sample 3 - Injection 1				CI0007486 Sample 3 - Injection 2					DP	DM	DA	Mean Intensity
ID				Peak m/z	Peak RT	Intensity	Peak area	Peak m/z	Peak RT	Intensity	Peak area	Peak m/z	Peak RT	Intensity	Peak area	Peak m/z	Peak RT	Intensity	Peak area	Peak m/z	Peak RT	Intensity	Peak area	Peak m/z	Peak RT	Intensity	Peak area
3	597.111	6.22592	DP3-DM2-1.Ac_1	597.113	6.21608	1102	3493.04	597.112	6.23162	1163.52	3665.62	597.109	6.23125	1894.67	5378.88	597.11	6.2308	1599.39	4879.01	597.109	6.21441	931.515	2847.8	597.112	6.23136	928	2915.76		3	2	1	1269.85	392.379
11	773.137	12.138	DP4-DM2-1.Ac_1	773.141	12.1439	230.242	375.846					773.137	12.1582	290	816.573	773.137	12.1245	249.576	740.529	773.133	12.1253	205.636	348.135						4	2	1	243.864	35.628
6	787.151	6.77755	DP4-DM3-1.Ac_1	787.153	6.77336	2639.88	8234.85	787.152	6.78885	2787.52	8467.89	787.148	6.78845	4385.15	13205.1	787.15	6.77119	4040.67	11911.8	787.148	6.77171	2107.33	6807.16	787.151	6.77174	2130.18	6636.51		4	3	1	3015.12	972.475
13	963.179	12.7123	DP5-DM3-1.Ac_1	963.181	12.718	235.515	372.825	963.18	12.734	226.727	489.699	963.179	12.6816	330.424	1063.03	963.178	12.7155	290	971.481										5	3	1	270.667	48.6862
16	963.177	12.95	DP5-DM3-1.Ac_2	963.181	12.9544	214.424	458.328	963.18	12.9366	286.485	515.298	963.179	12.9518	351.515	1068.85	963.176	12.952	413.03	939.18	963.166	12.9527	230.242	491.424	963.18	12.9527	209.152	339.69		5	3	2	284.141	83.1218
10	481.085	11.9557	DP5-DM3-1.Ac_2_di													481.085	11.9557	309.333	811.44										5	3	2	309.333	#DIV/0!
18	1005.19	13.2061	DP5-DM3-2.Ac_1	1005.19	13.2246	769.818	2769.94	1005.19	13.2068	771.576	2897.57	1005.19	13.2051	1300.61	4483.29	1005.18	13.2052	1107.27	3952.91	1005.18	13.1891	694.242	2259.67	1005.19	13.206	697.758	2273.19		5	3	1	890.212	252.805
7	977.192	6.96047	DP5-DM4-1.Ac_1	977.195	6.9591	1086.18	3242.87	977.194	6.97462	975.455	3293.59	977.188	6.9573	1678.48	5101.92	977.191	6.95692	1448.24	4394.19	977.189	6.95744	889.333	2746.45	977.194	6.95746	875.273	2653.33		5	4	1	1158.83	330.375
14	576.106	12.7492	DP6-DM4-1.Ac_1_di									576.107	12.7323	274.182	600.261	576.104	12.7662	212.667	334.62										6	4	1	243.424	43.4978
9	576.106	11.7877	DP6-DM4-1.Ac_2_di	576.107	11.7555	330.424	931.071	576.106	11.8053	330.424	1022.15	576.107	11.7867	441.152	1299.79	576.105	11.8206	374.364	1381.75	576.104	11.7875	321.636	883.401	576.104	11.7707	281.212	756.54		6	4	2	346.535	55.0143
15	1195.23	12.874	DP6-DM4-2.Ac_1	1195.23	12.87	232	457.686					1195.23	12.8843	300.545	785.418	1195.22	12.8676	274.182	577.071										6	4	1	268.909	34.5756
8	1167.23	7.4299	DP6-DM5-1.Ac									1167.23	7.43007	242.545	493.338	1167.23	7.42974	244.303	598.709										6	5	1	243.424	1.24279
20	685.123	16.7599	DP7-DM4-1.Ac_1_di									685.123	16.7512	261.879	982.56	685.123	16.7687	279.455	761.187										7	4	1	270.667	12.4279
12	671.129	12.5803	DP7-DM5-1.Ac_1_di									671.129	12.5803	232	360.984														7	5	1	232	#DIV/0!
17	692.131	13.0176	DP7-DM5-2.Ac_1_di	692.133	13.022	323.394	1053.21	692.132	13.038	325.152	1055.79	692.133	13.0363	481.576	1691.98	692.13	13.0195	465.758	1657.15	692.128	13.0034	362.061	1007.99	692.132	12.9865	318.121	870.201		7	5	1	379.343	74.877
19	780.145	16.5373	DP8-DM5-2.Ac_1_di	780.146	16.5349	291.758	634.437	780.146	16.5503	212.667	688.188	780.145	16.4979	288.242	980.643	780.143	16.566	323.394	837.924										8	5	1	279.015	46.972
1	555.102	5.8008	DP3-DM2_1	555.105	5.79328	455.212	1271.84	555.101	5.8095	432.364	1235.87	555.1	5.80871	636.242	1873.28	555.102	5.79181	551.879	1541.9	555.101	5.80919	376.121	987.797	555.102	5.79231	358.545	988.786		3	2	0	468.394	106.954
2	555.101	6.2057	DP3-DM2_2									555.1	6.21437	247.818	521.069	555.103	6.19703	202.121	450.796										3	2	0	224.97	32.3126
5	745.142	6.58056	DP4-DM3_2	745.145	6.57074	539.576	1610.78	745.144	6.58624	592.303	1893.38	745.139	6.60272	829.576	2687.71	745.142	6.56856	790.909	2338.19	745.141	6.5691	527.273	1631.04	745.144	6.58601	520.242	1439.55		4	3	0	633.313	139.895
4	935.183	6.39198	DP5-DM4_1	935.188	6.38501	323.394	968.486	935.185	6.41739	358.545	807.634	935.179	6.4001	464	1401.12	935.181	6.38276	465.758	1154.15	935.181	6.3833	348	640.003	935.186	6.38332	258.364	544.633		5	4	0	369.677	81.5535
			Sum Intensity			8773.82				8462.73				14930.6				13642.3				6993.39				6576.85
						­				­				­				­				­				­						­
			Max			Absolute heatmap
			Min

### Sheet: Table S3E_pmei6_PL
Pmei6	Supplemental Table 3E Oligogalacturonide profiling of pmei6 dry seed abrasion powder following digestion with pectin lyase (PL) specific for methylated homogalacturonan (HG). Three biological repeats were each injected twice. The intensity of the homogalacturonan (HG) species identified according to their m/z and RT was reported for each species (main ID) and the mean intensity was calculated. A …
						pmei6_1				pmei6_2	pmei6_1	pmei6_1	pmei6_1	pmei6_3	pmei6_1	pmei6_1	pmei6_1	pmei6_4	pmei6_1	pmei6_1	pmei6_1	pmei6_5	pmei6_1	pmei6_1	pmei6_1	pmei6_6						pmei6_Mean	pmei6_SD
	m/z	RT (min)	main ID	CI0007411 Sample 3- Injection 1				CI0007412 Sample 3 - Injection 2				CI0007413 Sample 4 - Injection 1				CI00074514 Sample 4 - Injection 2				CI0007415 Sample 5 - Injection 1				CI0007416 Sample 5 - Injection 2					DP	DM	DA	Mean Intensity
ID				Peak m/z	Peak RT	Intensity	Peak area	Peak m/z	Peak RT	Intensity	Peak area	Peak m/z	Peak RT	Intensity	Peak area	Peak m/z	Peak RT	Intensity	Peak area	Peak m/z	Peak RT	Intensity	Peak area	Peak m/z	Peak RT	Intensity	Peak area
5	787.17	6.81	DP4-DM3-1.Ac_1	787.17	6.70421	135.333	342.428																						4	3	1	135.333	#DIV/0!
9	541.099	12.18	DP3-DM1_1	541.099	11.9388	210.519	778.752	541.099	11.9393	203	752.517																		3	1	0	206.759	5.3164
1	555.115	5.81	DP3-DM2_1	555.114	5.69099	1223.37	5527.69	555.113	5.70832	1216.93	5869.06	555.114	5.708	543.481	2631.11	555.115	5.709	576.778	2672.56	555.115	5.70834	609	2625.85	555.116	5.6908	486.556	2324.89		3	2	0	776.019	346.404
2	555.114	6.21	DP3-DM2_2	555.114	6.09623	192.259	628.122	555.114	6.09668	164.333	697.013																		3	2	0	178.296	19.7466
8	731.145	12.15	DP4-DM2_1	731.144	11.9388	531.667	2602.09	731.144	11.9224	535.963	2805.03	731.144	11.9233	272.815	1198.18	731.146	11.9239	288.926	1353.53	731.144	11.9393	241.667	1257.38	731.148	11.9217	258.852	1113.11		4	2	0	354.981	139.404
4	745.16	6.61	DP4-DM3_2	745.159	6.50157	2283.48	10594.4	745.158	6.50205	2343.63	10572.5	745.159	6.50161	959.148	4722.06	745.16	6.5027	1042.93	4787.01	745.16	6.50199	937.667	4512.47	745.162	6.4845	953.778	4255.45		4	3	0	1420.1	693.292
17	907.171	16.59	DP5-DM2_1	907.166	16.2787	133.185	463.398	907.176	16.2959	142.852	487.362																		5	2	0	138.019	6.83537
11	921.19	12.54	DP5-DM3_2	921.189	12.361	815.222	4731.96	921.188	12.3446	804.481	4430.91	921.189	12.3461	381.296	2172.13	921.19	12.3292	432.852	2307.27	921.192	12.3446	393.111	1948.48	921.194	12.3439	390.963	2043.13		5	3	0	536.321	212.637
3	935.206	6.4	DP5-DM4_1	935.204	6.29885	981.704	4305.51	935.204	6.2993	925.852	4554.44	935.205	6.29899	422.111	1991.79	935.205	6.30004	398.481	1836.12	935.207	6.29929	387.741	1718.97	935.209	6.28177	351.222	1697.84		5	4	0	577.852	292.62
14	548.107	16.44	DP6-DM3_1_di	548.106	16.1605	283.556	1479.08	548.105	16.127	286.778	1556.71	548.106	16.1624	178.296	727.038	548.106	16.1116	152.519	680.01	548.107	16.1107	162.185	799.392	548.109	16.1434	170.778	901.584		6	3	0	205.685	62.173
7	555.114	11.65	DP6-DM4_1_di	555.114	11.4323	241.667	1311.08	555.113	11.4328	262.074	1380.84	555.114	11.4499	165.407	405.258									555.115	11.4658	166.481	610.743		6	4	0	208.907	50.306
12	1111.24	12.72	DP6-DM4_2	1111.23	12.513	412.444	2169.33	1111.23	12.5303	400.63	2200.22	1111.23	12.515	226.63	997.584	1111.24	12.5318	201.926	938.856	1111.24	12.5135	186.889	629.721	1111.24	12.5128	226.63	776.817		6	4	0	275.858	102.423
6	1125.25	7.33	DP6-DM5_1	1125.25	7.22764	194.407	761.851	1125.25	7.2281	191.185	786.166																		6	5	0	192.796	2.27846
22	636.122	18.73	DP7-DM3_2_di	636.122	18.3895	227.704	1688.96	636.118	18.3729	225.556	1680.16	636.121	18.3913	146.074	613.791	636.122	18.4082	140.704	597.561	636.122	18.3736	133.185	683.766	636.125	18.3724	138.556	346.788		7	3	0	168.63	45.1213
16	643.131	16.56	DP7-DM4_2_di	643.129	16.2618	254.556	1823.52	643.129	16.279	272.815	1840.68	643.13	16.2468	168.63	948.354	643.13	16.2805	164.333	791.142	643.131	16.2627	147.148	846.966	643.134	16.2616	154.667	885.381		7	4	0	193.691	55.0348
10	650.136	12.56	DP7-DM5_1_di	650.135	12.3441	204.074	924.651	650.136	12.3277	170.778	837.864																		7	5	0	187.426	23.544
20	731.145	18.56	DP8-DM4_1_di	731.144	18.1869	223.407	1252.55	731.143	18.1871	221.259	1254.21	731.144	18.1718	160.037	391.404	731.145	18.2055	158.963	576.111					731.148	18.1867	137.481	487.734		8	4	0	180.23	39.4815
15	738.154	16.46	DP8-DM5_1_di	738.151	16.1605	248.111	1794.26	738.15	16.1777	237.37	1656.06	738.159	16.1793	169.704	808.362	738.154	16.1116	149.296	739.563	738.155	16.1782	153.593	753.6	738.155	16.1772	152.519	764.757		8	5	0	185.099	45.3339
21	826.166	18.61	DP9-DM5_1_di	826.166	18.2713	205.148	1551.72	826.163	18.2378	195.481	1524.13					826.165	18.2562	135.333	580.683					826.169	18.288	129.963	581.346		9	5	0	166.481	39.3273
18	826.164	18.37	DP9-DM5_2_di	826.166	17.9843	132.111	580.287	826.163	18.0014	142.852	595.92																		9	5	0	137.481	7.59485
13	833.172	16.37	DP9-DM6_1_di	833.171	16.0761	186.889	1166.02	833.173	16.0764	197.63	845.934																		9	6	0	192.259	7.59485
19	921.188	18.49	DP10-DM6_1_di	921.189	18.1025	145	727.305	921.188	18.1196	155.741	718.617																		10	6	0	150.37	7.59485
			Sum Intensity			9465.81				9297.19				3793.63				3843.04				3352.19				3718.44
						­				­				­				­				­				­						­
			Max			Absolute heatmap
			Min

### Sheet: Table S3F_PTR 3.5_PL
RFP3.5	Supplemental Table 3F Oligogalacturonide profiling of dry seed abrasion powder of tbl38 transformed with PromoterPRX36::TBL38-TagRFP (line PTR3.5) following digestion with pectin lyase (PL) specific for methylated homogalacturonan (HG). Three biological repeats were each injected twice. The intensity of the homogalacturonan (HG) species identified according to their m/z and RT was reported for ea…
						tbl38 PTR3.5_1				tbl38 PTR3.5_2	tbl38 PTR3.5_1	tbl38 PTR3.5_1	tbl38 PTR3.5_1	tbl38 PTR3.5_3	tbl38 PTR3.5_1	tbl38 PTR3.5_1	tbl38 PTR3.5_1	tbl38 PTR3.5_4	tbl38 PTR3.5_1	tbl38 PTR3.5_1	tbl38 PTR3.5_1	tbl38 PTR3.5_5	tbl38 PTR3.5_1	tbl38 PTR3.5_1	tbl38 PTR3.5_1	tbl38 PTR3.5_6						tbl38 PTR3.5_Mean	tbl38 PTR3.5_SD
	m/z	RT (min)	main ID	CI0007455 Sample 1 - Injection 1				CI0007456 Sample 1 - Injection 2				CI0007457 Sample 2 - Injection 1				CI0007458 Sample 2 - Injection 2				CI0007459 Sample 3 - Injection 1				CI0007460 Sample 3 - Injection 2					DP	DM	DA	Mean Intensity
ID				Peak m/z	Peak RT	Intensity	Peak area	Peak m/z	Peak RT	Intensity	Peak area	Peak m/z	Peak RT	Intensity	Peak area	Peak m/z	Peak RT	Intensity	Peak area	Peak m/z	Peak RT	Intensity	Peak area	Peak m/z	Peak RT	Intensity	Peak area
14	583.265	13.0698	DP3-DM1-1.Ac_1	583.265	13.0698	253.091	610.677																						3	1	1	253.091	#DIV/0!
5	787.155	6.78852	DP4-DM3-1.Ac_1																	787.155	6.82259	254.848	778.018	787.155	6.75444	395.455	794.289		4	3	1	325.152	99.4235
1	555.104	5.81759	DP3-DM2_1	555.104	5.8257	913.939	2779.9	555.104	5.80966	922.727	2686.45	555.105	5.82572	855.939	2590.41	555.104	5.82668	829.576	2365.46	555.104	5.82587	1645.09	4643.99	555.104	5.7919	1557.21	4672.29		3	2	0	1120.75	374.786
2	555.104	6.18879	DP3-DM2_2																	555.104	6.19733	205.636	350.533	555.104	6.18025	258.364	649.36		3	2	0	232	37.2838
8	731.131	12.1703	DP4-DM2_1	731.13	12.1748	349.758	966.372	731.131	12.1762	295.273	881.79	731.132	12.1928	284.727	748.629	731.131	12.1769	291.758	716.979	731.132	12.1593	383.152	1389.91	731.131	12.1418	460.485	1307.61		4	2	0	344.192	68.9222
4	745.145	6.58601	DP4-DM3_2	745.145	6.58558	3719.03	11493	745.145	6.58646	3509.88	10963.8	745.145	6.60249	3365.76	10705.2	745.146	6.5866	3237.45	10496.5	745.144	6.60309	7438.06	21969	745.145	6.55182	7128.73	22414.5		4	3	0	4733.15	1984.29
11	921.172	12.5755	DP5-DM3_2	921.172	12.5801	1481.64	5368.83	921.173	12.5814	1328.73	5150.39	921.172	12.5811	1399.03	4815.84	921.173	12.5652	1283.03	4759.19	921.171	12.5645	2622.3	9396.78	921.172	12.5808	2451.82	9425.15		5	3	0	1761.09	607.199
3	935.187	6.39461	DP5-DM4_1	935.187	6.39978	1706.61	5224.09	935.188	6.40073	1666.18	5078.26	935.188	6.3998	1495.7	4629.73	935.188	6.40087	1465.82	4665.1	935.187	6.40047	3365.76	9756.23	935.187	6.36602	3413.21	10472.5		5	4	0	2185.55	937.346
16	548.095	16.4234	DP6-DM3_1_di																	548.095	16.4153	249.576	412.698	548.095	16.4315	263.636	565.812		6	3	0	256.606	9.94235
7	555.104	11.6609	DP6-DM4_1_di	555.105	11.6514	321.636	599.427	555.104	11.6527	244.303	598.62	555.104	11.6525	253.091	516.414	555.104	11.704	256.606	654.186	555.104	11.6358	356.788	1243.02	555.103	11.6689	377.879	1357.65		6	4	0	301.717	58.1826
13	1111.21	12.7332	DP6-DM4_2	1111.21	12.7321	741.697	2528.77	1111.22	12.7334	683.697	2331.41	1111.21	12.7501	673.152	2346.89	1111.21	12.7341	636.242	2267.26	1111.21	12.7335	1207.45	4284.98	1111.21	12.7158	1428.91	4644.97		6	4	0	895.192	336.752
12	555.103	12.6996	DP6-DM4_2_di																	555.103	12.6996	221.455	351.504						6	4	0	221.455	#DIV/0!
6	1125.23	7.29242	DP6-DM5_1	1125.23	7.27791	423.576	1304.07	1125.23	7.31275	393.697	1194.35	1125.23	7.29483	383.152	1017.15	1125.23	7.29576	423.576	1118.39	1125.23	7.29543	727.636	2218.57	1125.23	7.27787	718.848	2368.62		6	5	0	511.747	164.633
18	643.118	16.5666	DP7-DM4_2_di	643.117	16.5821	342.727	1050.59	643.117	16.5665	393.697	1254.61	643.117	16.5495	323.394	1062.14	643.119	16.5845	295.273	1022.3	643.118	16.5674	513.212	1705.07	643.117	16.5497	486.848	1807.5		7	4	0	392.525	89.6444
9	1301.26	12.5513	DP7-DM5_1	1301.26	12.5632	219.697	359.28					1301.26	12.5643	216.182	349.158					1301.25	12.5307	355.03	1022.66	1301.26	12.547	360.303	957.345		7	5	0	287.803	80.7131
10	650.125	12.5558	DP7-DM5_1_di	650.124	12.5632	469.273	1325.96	650.126	12.5814	411.273	1195.23	650.125	12.5474	376.121	1187.21	650.126	12.5821	358.545	1266.28	650.124	12.5307	588.788	2185.94	650.125	12.5301	541.333	2157.56		7	5	0	457.556	92.6872
17	738.138	16.4456	DP8-DM5_1_di	738.138	16.447	356.788	1237.1	738.138	16.4483	340.97	1148.88	738.137	16.4314	319.879	1010.96	738.138	16.4494	339.212	1155.96	738.137	16.466	453.455	1914.45	738.138	16.4315	585.273	2082.49		8	5	0	399.263	102.612
15	833.159	16.3696	DP9-DM6_1_di	833.159	16.3626	321.636	1208.65	833.162	16.3976	337.455	1436.99	833.158	16.3638	332.182	1020.33	833.16	16.365	284.727	1137.76	833.158	16.3816	442.909	1822.82	833.159	16.3471	456.97	1860.55		9	6	0	362.646	70.221
			Sum Intensity			11621.1				10527.9				10278.3				9701.82				21031.2				20885.3
						­				­				­				­				­				­						­	#VALUE!
			Max			Absolute heatmap
			Min
