## Supplementary material for "TBL38 is an atypical homogalacturonan acetylesterase with a peculiar cell wall microdomain localization in Arabidopsis seed mucilage secretory cells": Sup Table 4

### Sheet: Table S4A_merge_PG
Supplemental Table 4A: Homogalacturonan (HG) methylation phenotype of pmei6 illustrated by the comparative view of the mean intensity of each HG species identified following digestion of dry seed abrasion powder from the three genotypes with polygalacturonase (PG) specific for low-methylated HGs. The Supplemental Table 4A was assembled using individual data (mean intensity) for the three genotype…
			Col-0_PG	tbl38_PG	pmei6_PG		Min				Max
S intensity of all HG identified species			378797	305356	901569	¬	absolute heatmap
S intensity of all HG identified species (absolute %)			0.420153	0.338693	1	¬
			Col-0_PG	tbl38_PG	pmei6_PG							DA vs DP (Figure 6I-K)						DM vs DP (Figure 6L-M)
m/z	RT (min)	main ID	Mean Intensity	Mean Intensity	Mean Intensity	DP	DM	DA		DP	DA	Col-0_PG	tbl38_PG	pmei6_PG		DP	DM	Col-0_PG	tbl38_PG	pmei6_PG
763.141	18.8459	DP4-DM0-1.Ac	1594.67	7412	5594.67	4	0	1		4	1	1594.67	7412	5594.67		4	0	110848	86759	309597
805.224	21.2659	DP4-DM0-2.Ac	817	417	0	4	0	2		4	2	817	417	0
939.175	20.7469	DP5-DM0-1.Ac	6030	29796.3	11756.3	5	0	1		5	1	6030	29796.3	11756.3		5	0	125705	103579	175338
490.089	20.8526	DP5-DM0-2.Ac_di	820	0	1136.33	5	0	2		5	2	820	2864.33	1136.33
981.187	20.884	DP5-DM0-2.Ac	0	2864.33	0	5	0	2
557.099	22.2465	DP6-DM0-1.Ac_di	6921.33	0	8055	6	0	1		6	1	6921.33	33415.7	8871.67		6	0	86834	68044.7	51829
1115.21	22.2749	DP6-DM0-1.Ac	0	32164.3	0	6	0	1
578.104	22.3007	DP6-DM0-2.Ac	2985	10067	3583	6	0	2		6	2	2985	10067	3583
564.107	20.3601	DP6-DM1-1.Ac	0	1251.33	816.667	6	1	1		6	1					6	1
645.115	23.501	DP7-DM0-1.Ac	2342.67	6474.33	2070.67	7	0	1		7	1	2342.67	7126	8014.67		7	0	4602	13179	4038
666.121	23.5551	DP7-DM0-2.Ac	2259.33	6704.67	1967.33	7	0	2		7	2	2259.33	6704.67	1967.33
652.176	17.7948	DP7-DM1-1.Ac	0	651.667	5944	7	1	1		7	1					7	1	0	651.667	5944
733.133	24.5254	DP8-DM0-1.Ac	458.667	0	0	8	0	1		8	1	458.667	0	0		8	0	458.667	0	0
369.069	8.93651	DP2-DM0	3127	4166	26591	2	0	0		2	0	3127	4166	26591		2	0	3127	4166	26591
545.099	15.7791	DP3-DM0	36877.7	32324.7	316305	3	0	0		3	0	41359	32324.7	316305		3	0	36877.7	32324.7	316305
573.166	8.84195	DP3-DM2	4481.33	0	0	3	2	0								3	2	4481.33	0	0
721.132	18.7659	DP4-DM0	108436	78930	304003	4	0	0		4	0	109266	78930	304003		4	0
735.148	15.5282	DP4-DM1	830.333	0	0	4	1	0								4	1	830.333	0	0
897.164	20.6956	DP5-DM0	118855	70918.7	162446	5	0	0		5	0	121413	72324	170600		5	0
911.18	18.3869	DP5-DM1	2558.33	1405.33	7748	5	1	0								5	1	2558.33	1405.33	7748
925.193	15.2643	DP5-DM2	0	0	406.333	5	2	0								5	2	0	0	406.333
1073.2	22.1781	DP6-DM0	76927.7	25813.3	40191	6	0	0		6	0	80997.3	27220	48741.7		6	0
543.1	20.2909	DP6-DM1	3058	1406.67	6471.33	6	1	0								6	1	3058	2658	7288
550.11	18.1875	DP6-DM2	551.667	0	1546.67	6	2	0								6	2	551.667	0	1546.67
1129.34	15.3571	DP6-DM4	460	0	532.667	6	4	0								6	4	460	0	532.667
661.182	9.67977	R2-U2	410.333	0	0
807.239	9.51468	R3-U2	662	0	566.333
983.275	15.0197	R3-U3	1428.33	0	2006
579.148	17.874	R3-U4	1473.33	484.333	1933.67
652.678	17.7514	R4-U4	2352.67	0	0
740.195	19.4399	R4-U5	2348	0	2843.33
725.207	17.8683	R5-U4	2761.33	914.333	2743.33
813.222	19.3473	R5-U5	6484.33	2182.67	7813
886.254	19.4015	R6-U5	3675.67	1264.67	3549.67
677.141	15.5411	U3-Pent1	1159.33	1560	3829.67
			­	­	­							­	­	­				­	­	­
		Max	Relative heatmaps								Max	Relative heatmaps					Max	Relative heatmaps
		Min									Min						Min
			Col-0_PG	tbl38_PG	pmei6_PG				DA vs DP and scale merged					Scale		DM vs DP and scale merged					Scale
S intensity of RG contaminant identified species			22755.3	6406	25285
% of RG identified species			0.0564443	0.0200706	0.0271168
S intensity of non-methylated HG identified species			368452	308053	883698
% of non-methylated HG identified species			0.968612	0.984925	0.974133
			Scale
			8	0.5	1000
			8	1.5	10000
			8	2.5	100000				Figure I					Figure J				Figure L			Figure M
									Figure K									Figure N

### Sheet: Table S4B_Col-0_PG
	Supplemental Table 4B: Oligogalacturonide profiling of Col-0 dry seed abrasion powder following digestion with polygalacturonase (PG) specific for low-methylated homogalacturonan (HG). Three biological repeats were each injected once. The intensity of the homogalacturonan (HG) and rhamnogalacturonan I (RGI) species identified according to their m/z and RT was reported for each species (main ID) a…
				Col-0_PG	Col-0_PG	Col-0_PG	Col-0_PG					Col-0_PG	Col-0_PG
	m/z	RT (min)	main ID	CI0006535 Sample 1 injection1	CI0006534 Sample 2 injection 1	CI0006533 Sample 3 injection 1	Mean Intensity					Mean Intensity	Relative % Mean Intensity
				Intensity	Intensity	Intensity			DP	DM	DA
Col_PG	763.141	18.8459	DP4-DM0-1.Ac	1500	1628	1656	1594.67		4	0	1	1594.67	0.0639417
Col_PG	805.224	21.2659	DP4-DM0-2.Ac	1121	680	650	817		4	0	2	817
Col_PG	939.175	20.7469	DP5-DM0-1.Ac	5715	5917	6458	6030		5	0	1	6030
Col_PG	490.089	20.8526	DP5-DM0-2.Ac	755	893	812	820		5	0	2	820
Col_PG	557.099	22.2465	DP6-DM0-1.Ac	7297	7360	6107	6921.33		6	0	1	6921.33	0.0379984
Col_PG	578.104	22.3007	DP6-DM0-2.Ac	3000	2853	3102	2985		6	0	2	2985
Col_PG	645.115	23.501	DP7-DM0-1.Ac	2769	2722	1537	2342.67		7	0	1	2342.67
Col_PG	666.121	23.5551	DP7-DM0-2.Ac	2733	2616	1429	2259.33		7	0	2	2259.33
Col_PG	733.133	24.5254	DP8-DM0-1.Ac	646	480	250	458.667		8	0	1	458.667
Col_PG	369.069	8.93651	DP2-DM0	2584	3197	3600	3127		2	0	0	3127	0.908437
Col_PG	545.099	15.7791	DP3-DM0	31038	31377	48218	36877.7		3	0	0	36877.7
Col_PG	721.132	18.7659	DP4-DM0	95889	97967	131452	108436		4	0	0	108436
Col_PG	897.164	20.6956	DP5-DM0	106213	110648	139703	118855		5	0	0	118855
Col_PG	1073.2	22.1781	DP6-DM0	83717	79010	68056	76927.7		6	0	0	76927.7
Col_PG	573.166	8.84195	DP3-DM2	616	6033	6795	4481.33		3	2	0	4481.33	0.0315099
Col_PG	735.148	15.5282	DP4-DM1	788	750	953	830.333		4	1	0	830.333
Col_PG	911.18	18.3869	DP5-DM1	2215	2425	3035	2558.33		5	1	0	2558.33
Col_PG	543.1	20.2909	DP6-DM1	2700	2800	3674	3058		6	1	0	3058
Col_PG	550.11	18.1875	DP6-DM2	500	505	650	551.667		6	2	0	551.667
Col_PG	1129.34	15.3571	DP6-DM4	560	380	440	460		6	4	0	460
Col_PG	579.148	17.874	R3-U4	1715	1399	1306	1473.33		RGI			1473.33	0.0600535
Col_PG	652.678	17.7514	R4-U4	2752	2040	2266	2352.67					2352.67
Col_PG	661.182	9.67977	R2-U2	531	300	400	410.333					410.333
Col_PG	677.141	15.5411	U3-Pent1	965	1213	1300	1159.33					1159.33
Col_PG	725.207	17.8683	R5-U4	3106	2575	2603	2761.33					2761.33
Col_PG	740.195	19.4399	R4-U5	2869	2100	2075	2348					2348	1
Col_PG	807.239	9.51468	R3-U2	739	583	664	662					662
Col_PG	813.222	19.3473	R5-U5	7707	5566	6180	6484.33					6484.33
Col_PG	886.254	19.4015	R6-U5	4442	3171	3414	3675.67					3675.67
Col_PG	983.275	15.0197	R3-U3	1720	1167	1398	1428.33					1428.33

### Sheet: Table S4C_tbl38_PG
	Supplemental Table 4C: Oligogalacturonide profiling of tbl38 dry seed abrasion powder following digestion with polygalacturonase (PG) specific for low-methylated homogalacturonan (HG). Three biological repeats were each injected once. The intensity of the homogalacturonan (HG) and rhamnogalacturonan I (RGI) species identified according to their m/z and RT was reported for each species (main ID) a…
				tbl38_PG	tbl38_PG	tbl38_PG	tbl38_PG					tbl38_PG	tbl38_PG
	m/z	RT (min)	main ID	CI0006529 sample 1 injection1	CI0006530 sample 2 injection 1	CI0006531 sample 3 injection 1	Mean Intensity					Mean Intensity	Relative % Mean Intensity
				Intensity	Intensity	Intensity			DP	DM	DA
tbl38_PG	763.141	18.8917	DP4-DM0-1.Ac	7681	8564	5991	7412		4	0	1	7412	0.306426
tbl38_PG	805.224	21.3168	DP4-DM0-2.Ac	471	460	320	417		4	0	2	417
tbl38_PG	939.174	20.7843	DP5-DM0-1.Ac	33110	36349	19930	29796.3		5	0	1	29796.3
tbl38_PG	981.187	20.884	DP5-DM0-2.Ac	2951	3291	2351	2864.33		5	0	2	2864.33
tbl38_PG	1115.21	22.2749	DP6-DM0-1.Ac	30393	37763	28337	32164.3		6	0	1	32164.3
tbl38_PG	578.104	22.329	DP6-DM0-2.Ac	10228	12864	7109	10067		6	0	2	10067
tbl38_PG	645.115	23.5146	DP7-DM0-1.Ac	6464	7257	5702	6474.33		7	0	1	6474.33
tbl38_PG	652.176	17.7947	DP7-DM1-1.Ac	767	708	480	651.667		7	0	2	651.667
tbl38_PG	666.121	23.583	DP7-DM0-2.Ac	6460	7702	5952	6704.67		8	0	1	6704.67
tbl38_PG	564.107	20.3397	DP6-DM1-1.Ac	1203	1445	1106	1251.33		6	1	1	1251.33
tbl38_PG	369.066	8.95946	DP2-DM0	4273	4303	3922	4166		2	0	0	4166	0.664694
tbl38_PG	545.099	15.805	DP3-DM0	33853	35870	27251	32324.7		3	0	0	32324.7
tbl38_PG	721.132	18.7976	DP4-DM0	84028	88155	64607	78930		4	0	0	78930
tbl38_PG	897.164	20.733	DP5-DM0	69082	79723	63951	70918.7		5	0	0	70918.7
tbl38_PG	1073.2	22.2264	DP6-DM0	24340	27670	25430	25813.3		6	0	0	25813.3
tbl38_PG	911.178	18.4128	DP5-DM1	1333	1599	1284	1405.33		5	1	0	1405.33	0.00881025
tbl38_PG	543.1	20.3083	DP6-DM1	1422	1504	1294	1406.67		6	1	0	1406.67
tbl38_PG	579.148	17.9186	R3-U4	513	590	350	484.333		RGI			484.333	0.0200706
tbl38_PG	677.141	15.5798	U3-Pent1	1632	1590	1458	1560					1560
tbl38_PG	725.207	17.931	R5-U4	1043	1100	600	914.333					914.333
tbl38_PG	813.222	19.5414	R5-U5	2395	2537	1616	2182.67					2182.67
tbl38_PG	886.251	19.4303	R6-U5	1344	1482	968	1264.67					1264.67

### Sheet: Table S4D_pmei6_PG
	Supplemental Table 4D: Oligogalacturonide profiling of pmei6 dry seed abrasion powder following digestion with polygalacturonase (PG) specific for low-methylated homogalacturonan (HG). Three biological repeats were each injected once. The intensity of the homogalacturonan (HG) and rhamnogalacturonan I (RGI) species identified according to their m/z and RT was reported for each species (main ID) a…
				pmei6_PG	pmei6_PG	pmei6_PG	pmei6_PG					pmei6_PG	pmei6_PG
	m/z	RT (min)	main ID	CI0006526 sample 1 injection1	CI0006527 sample 2 injection 1	CI0006528 sample 3 injection 1	Mean Intensity					Mean Intensity	Relative % Mean Intensity
				Intensity	Intensity	Intensity			DP	DM	DA
pmei6_PG	763.141	18.8725	DP4-DM0-1.Ac	5305	4293	7186	5594.67		4	0	1	5594.67	0.0438887
pmei6_PG	939.172	20.7906	DP5-DM0-1.Ac	11481	10831	12957	11756.3		5	0	1	11756.3
pmei6_PG	490.089	20.9075	DP5-DM0-2.Ac	1077	997	1335	1136.33		5	0	2	1136.33
pmei6_PG	557.099	22.2786	DP6-DM0-1.Ac	7300	10047	6818	8055		6	0	1	8055
pmei6_PG	564.107	20.3601	DP6-DM1-1.Ac	874	650	926	816.667		6	1	1	816.667
pmei6_PG	578.104	22.3327	DP6-DM0-2.Ac	3525	3406	3818	3583		6	0	2	3583
pmei6_PG	645.115	23.524	DP7-DM0-1.Ac	1823	2739	1650	2070.67		7	0	1	2070.67
pmei6_PG	652.176	17.7948	DP7-DM1-1.Ac	3952	3792	10088	5944		7	1	1	5944
pmei6_PG	666.121	23.5953	DP7-DM0-2.Ac	1808	2038	2056	1967.33		7	0	2	1967.33
pmei6_PG	369.066	8.95599	DP2-DM0	22454	17248	40071	26591		2	0	0	26591	0.911079
pmei6_PG	545.099	15.8057	DP3-DM0	300287	203148	445479	316305		3	0	0	316305
pmei6_PG	721.132	18.8013	DP4-DM0	299518	253653	358837	304003		4	0	0	304003
pmei6_PG	897.164	20.7421	DP5-DM0	167625	173742	145970	162446		5	0	0	162446
pmei6_PG	1073.19	22.2327	DP6-DM0	36075	61957	22541	40191		6	0	0	40191
pmei6_PG	911.18	18.4222	DP5-DM1	7696	5938	9610	7748		5	1	0	7748	0.0179152
pmei6_PG	925.193	15.2643	DP5-DM2	365	220	634	406.333		5	2	0	406.333
pmei6_PG	543.1	20.3033	DP6-DM1	6506	6324	6584	6471.33		6	1	0	6471.33
pmei6_PG	550.11	18.2233	DP6-DM2	1313	1100	2227	1546.67		6	2	0	1546.67
pmei6_PG	1129.33	15.3839	DP6-DM4	433	463	702	532.667		6	4	0	532.667
pmei6_PG			R3-U2	450	500	749	566.333		RGI			566.333	0.0271168
pmei6_PG			U3-Pent1	3759	2762	4968	3829.67					3829.67
pmei6_PG			R3-U3	1257	1334	3427	2006					2006
pmei6_PG			R3-U4	1307	1300	3194	1933.67					1933.67
pmei6_PG			R5-U4	2000	2400	3830	2743.33					2743.33
pmei6_PG			R4-U5	1900	2000	4630	2843.33					2843.33
pmei6_PG			R5-U5	5283	5323	12833	7813					7813
pmei6_PG			R6-U5	2797	3194	4658	3549.67					3549.67
