## Supplementary material for "TBL38 is an atypical homogalacturonan acetylesterase with a peculiar cell wall microdomain localization in Arabidopsis seed mucilage secretory cells": Sup Table 5

### Sheet: Table S5A_merge
		Supplemental Table 5A: Absence of significant rhamnogalacturonan I (RGI) acetylation phenotype of tbl38 illustrated by the comparative view of the mean intensity of each RG species identified following rhamnogalacturonase (RG) digestion of dry seed abrasion powder from two genotypes. The Supplemental Table 5A was assembled using individual data (mean intensity) for Col-0 and tbl38 (Supplemental T…
								Min		Max
		S intensity of all identified species			1.04121e+07	8.89831e+06	¬	relative heat maps
		S intensity of all identified species (%)			1	0.854614	¬
		S intensity of acetylated species			286.192	3142.25	¬	relative heat maps
		S intensity of acetylated species (%)			2.74865e-05	0.000353129	¬
														DA vs DP Figure 6O-P
					Col-0_RG	tbl38_RG								Col-0_RG	tbl38_RG
	ID	m/z	RT (min)	main ID	Mean Intensity	Mean Intensity	DP	DA	Pent	Hex		DP	DA	Mean Intensity	Mean Intensity
tbl38	18	557.118	8.9643	R1-U2-DA1	0	281.212	3	1	0	0		3	1	0	281.212
tbl38	21	703.171	8.92486	R2-U2-DA1	0	275.939	4	1	0	0		4	1	0	275.939	Col_tbl38_scale
Col-0	28	879.197	15.438	R2-U3-DA1	286.192	744.333	5	1	0	0		5	1	286.192	744.333
tbl38	9	921.204	15.1619	R2-U3-DA2	0	1275.12	5	2	0	0		5	2	0	1275.12
tbl38	23	1025.25	15.2886	R3-U3-DA1	0	294.687	6	1	0	0		6	1	0	565.646
tbl38	25	512.122	15.2745	R3-U3-DA1_di	0	270.96	6	1	0	0		6	1
Col-0	3	515.108	8.47748	R1-U2	2.44196e+06	1.73744e+06	3	0	0	0		3	0	2.44196e+06	1.73744e+06
Col-0	2	661.16	8.40713	R2-U2_1	2.23744e+06	2.17241e+06	4	0	0	0		4	0	2.24348e+06	2.17516e+06
Col-0	27	330.077	8.41557	R2-U2_1_di	298.788	0	4	0	0	0		4	0
Col-0	8	661.161	9.74689	R2-U2_2	3666.01	2445.67	4	0	0	0		4	0
Col-0	15	823.209	8.19326	R2-U2-Hex1	770.697	0	4	0	0	1		4	0
Col-0	18	985.255	7.97926	R2-U2-Hex2	502.96	0	4	0	0	2		4	0
Col-0	14	492.124	7.95676	R2-U2-Hex2_di	798.525	309.333	4	0	0	2		4	0
Col-0	1	837.185	15.2156	R2-U3	3.62899e+06	3.00417e+06	5	0	0	0		5	0	3.79671e+06	3.14098e+06
Col-0	6	418.089	15.2269	R2-U3_di	165815	135717	5	0	0	0		5	0			Figure O
Col-0	30	580.136	15.0354	R2-U3-Hex1_1	336.869	0	5	0	0	1		5	0
Col-0	36	580.135	14.8786	R2-U3-Hex1_2	200.364	0	5	0	0	1		5	0
Col-0	10	807.214	9.57241	R3-U2	1364.46	1099.07	5	0	0	0		5	0
Col-0	4	983.237	15.103	R3-U3_1	1.62926e+06	1.59187e+06	6	0	0	0		6	0	1.92394e+06	1.83861e+06
Col-0	5	491.116	15.103	R3-U3_1_di	285061	241367	6	0	0	0		6	0
Col-0	7	983.238	15.5871	R3-U3_2	5617.21	4115.07	6	0	0	0		6	0
tbl38	14	572.14	14.9227	R3-U3-Hex1_1_di	0	501.202	6	0	0	1		6	0
Col-0	26	1145.3	14.4474	R3-U3-Hex1_2	283.848	0	6	0	0	1		6	0
Col-0	11	572.139	14.92	R3-U3-Hex1_di	1156.78	0	6	0	0	1		6	0
Col-0	12	653.163	14.7089	R3-U3-Hex2_di	1128.95	392.232	6	0	0	2		6	0
Col-0	13	734.187	14.4894	R3-U3-Hex3_di	993.323	365.283	6	0	0	3		6	0
Col-0	20	1130.3	14.3037	R3-U3-Pent1	431.192	0	6	0	1	0		6	0			Figure P
Col-0	24	579.129	18.0104	R3-U4_di	333.939	0	7	0	0	0		7	0	3482.64	1708.07
Col-0	9	741.115	15.7025	R3-U4-Hex2_di	2025.31	792.667	7	0	0	2		7	0
Col-0	23	1129.29	15.4902	R4-U3	419.182	283.848	7	0	0	0		7	0
Col-0	16	564.143	15.4886	R4-U3_di	704.202	631.556	7	0	0	0		7	0
Col-0	22	652.156	17.9091	R4-U4_di	412.152	306.111	8	0	0	0		8	0	412.152	306.111
Col-0	17	813.194	19.55	R5-U5_di	502.667	386.081	10	0	0	0		10	0	502.667	386.081
Col-0	31	886.22	17.6361	R6-U5_di_1	240.202	0	11	0	0	0		11	0	506.914	0
Col-0	29	886.221	19.4501	R6-U5_di_2	266.712	0	11	0	0	0		11	0
Col-0	21	974.234	19.3698	R6-U6_di	427.677	314.02	12	0	0	0		12	0	427.677	314.02
Col-0	25	1047.26	19.2178	R7-U6_di	382.448	252.212	13	0	0	0		13	0	382.448	252.212
					­	­								­	­
				Max	absolute heatmap								Max	absolute heatmap
				Min									Min
												Scale
												11	0.5	10000
												11	1.5	100000
												11	2.5	1000000

### Sheet: Table S5B_Col-0_RG
	Supplemantal Table 5B: Rhamnogalacturonide profiling of Col-0 dry seed abrasion powder following digestion with Rhamnogalacturonase (RG) specific for rhamnogalacturonan I (RGI) backbone. Three biological repeats were each injected twice. The intensity of the RGI species identified according to their m/z and RT was reported for each species (main ID) and the mean intensity was calculated. A red (m…
						Col-0_1				Col-0_2	Col-0_1	Col-0_1	Col-0_1	Col-0_3	Col-0_1	Col-0_1	Col-0_1	Col-0_4	Col-0_1	Col-0_1	Col-0_1	Col-0_5	Col-0_1	Col-0_1	Col-0_1	Col-0_6			Col-0_Mean
	m/z	RT (min)	main ID	CI0007487 Sample 1 - Injection 1				CI0007488 Sample 1 - Injection 2				CI0007489 Sample 2 - Injection 1				CI0007490 Sample 2 - Injection 2				CI0007491 Sample 3 - Injection 1				CI0007492 Sample 3 - Injection 2					Mean Intensity		DP	DA	Pent	Hex
ID				Peak m/z	Peak RT	Intensity	Peak area	Peak m/z	Peak RT	Intensity	Peak area	Peak m/z	Peak RT	Intensity	Peak area	Peak m/z	Peak RT	Intensity	Peak area	Peak m/z	Peak RT	Intensity	Peak area	Peak m/z	Peak RT	Intensity	Peak area
28	879.197	15.438	R2-U3-DA1	879.199	15.4692	261.879	923.877	879.199	15.4512	281.212	954.429	879.2	15.4352	253.091	912.786	879.195	15.4344	228.485	710.088	879.193	15.4365	384.909	1550.19	879.195	15.4013	307.576	1164.19		286.192		5	1	0	0
3	515.108	8.47748	R1-U2	515.107	8.4772	2.15871e+06	1.19513e+07	515.109	8.49406	2.33736e+06	1.39546e+07	515.109	8.49504	1.9069e+06	1.05936e+07	515.11	8.47718	1.76286e+06	9.27704e+06	515.106	8.46031	3.23054e+06	1.99244e+07	515.106	8.4611	3.25538e+06	1.97756e+07		2.44196e+06		3	0	0	0
2	661.16	8.40713	R2-U2_1	661.16	8.40966	2.49204e+06	1.31296e+07	661.161	8.39276	2.2606e+06	1.22495e+07	661.163	8.4275	1.73679e+06	9.01369e+06	661.164	8.42652	1.81512e+06	9.22994e+06	661.158	8.39277	2.65317e+06	1.42422e+07	661.157	8.39356	2.46694e+06	1.43108e+07		2.23744e+06		4	0	0	0
27	330.077	8.41557	R2-U2_1_di	330.077	8.40966	261.879	785.155	330.076	8.42653	337.455	1178.15	330.078	8.4275	249.576	738.571	330.079	8.40964	244.303	362.69	330.075	8.40965	369.091	1676.61	330.076	8.41044	330.424	1520.63		298.788		4	0	0	0
8	661.161	9.74689	R2-U2_2	661.161	9.74411	3429.03	26139.3	661.161	9.74366	3532.73	22933.8	661.163	9.72766	2305.94	17663.1	661.165	9.76052	2165.33	17465.1	661.159	9.76093	5351.82	43855.5	661.158	9.74445	5211.21	41263.9		3666.01		4	0	0	0
15	823.209	8.19326	R2-U2-Hex1	823.208	8.19016	738.182	3143.61	823.209	8.20703	792.667	3410.02	823.212	8.208	427.091	1768.82	823.214	8.20703	511.455	1767.06	823.206	8.17328	1093.21	4677.21	823.205	8.17406	1061.58	4670.45		770.697		4	0	0	1
18	985.255	7.97926	R2-U2-Hex2	985.256	7.95378	486.848	1828.58	985.256	7.98747	551.879	2231.19	985.258	8.00479	319.879	1041.83	985.257	7.98749	272.424	950.207	985.252	7.97066	694.242	2926.82	985.253	7.9714	692.485	2855.85		502.96		4	0	0	2
14	492.124	7.95676	R2-U2-Hex2_di	492.124	7.95378	806.727	3910.36	492.125	7.97059	896.364	4174.5	492.126	7.97102	518.485	2405.3	492.127	7.95372	516.727	2397.97	492.123	7.9369	1052.79	5187.97	492.123	7.95452	1000.06	5089.68		798.525		4	0	0	2
1	837.185	15.2156	R2-U3	837.185	15.2159	3.70217e+06	1.83011e+07	837.187	15.2147	3.41817e+06	1.6495e+07	837.189	15.2325	3.03704e+06	1.37822e+07	837.182	15.2317	2.9548e+06	1.34016e+07	837.183	15.2001	4.29874e+06	2.26753e+07	837.183	15.1986	4.36301e+06	2.2408e+07		3.62899e+06		5	0	0	0
6	418.089	15.2269	R2-U3_di	418.089	15.2328	168267	796576	418.09	15.2147	173735	787467	418.092	15.2325	128503	562273	418.088	15.2486	117248	540446	418.088	15.217	203132	989697	418.089	15.2156	204007	999039		165815		5	0	0	0
30	580.136	15.0354	R2-U3-Hex1_1					580.138	15.0627	307.576	940.257									580.135	14.9968	349.758	1476.62	580.136	15.0467	353.273	1406.09		336.869		5	0	0	1
36	580.135	14.8786	R2-U3-Hex1_2																	580.135	14.8786	200.364	447.174	0	0		0		200.364		5	0	0	1
10	807.214	9.57241	R3-U2	807.214	9.54149	1309.39	9100.44	807.215	9.59169	1279.52	9105.36	807.216	9.59259	912.182	5999.34	807.218	9.55789	797.939	5304.09	807.21	9.57519	1961.45	13516	807.21	9.5756	1926.3	12610.3		1364.46		5	0	0	0
4	983.237	15.103	R3-U3_1	983.238	15.0977	1.76762e+06	7.0879e+06	983.24	15.0965	1.51907e+06	6.1616e+06	983.242	15.1143	1.13683e+06	4.4105e+06	983.235	15.1304	1.038e+06	4.11922e+06	983.234	15.0818	2.24791e+06	9.43036e+06	983.235	15.0973	2.06617e+06	8.68591e+06		1.62926e+06		6	0	0	0
5	491.116	15.103	R3-U3_1_di	491.116	15.0977	257135	1.01706e+06	491.117	15.1134	289791	1.13459e+06	491.118	15.1143	183939	702322	491.114	15.1135	190414	709729	491.114	15.0987	389702	1.54192e+06	491.114	15.0805	399384	1.57793e+06		285061		6	0	0	0
7	983.238	15.5871	R3-U3_2	983.239	15.5874	5286.79	28707.6	983.24	15.5863	5409.82	29670.8	983.244	15.5871	3031.82	18147.1	983.236	15.6033	2824.42	16547.4	983.235	15.5715	9014.61	47034.9	983.235	15.5871	8135.82	43435.3		5617.21		6	0	0	0
26	1145.3	14.4474	R3-U3-Hex1_2	1145.3	14.4223	274.182	791.592	1145.31	14.4718	230.242	826.704									1145.3	14.4396	284.727	1186.51	1145.3	14.4557	346.242	1062.54		283.848		6	0	0	1
11	572.139	14.92	R3-U3-Hex1_di	572.14	14.912	1103.76	4850.31	572.141	14.9108	1151.21	5220.33	572.141	14.9286	778.606	3240.87	572.139	14.9447	766.303	3047.7	572.138	14.9292	1697.82	7025.65	572.137	14.8947	1442.97	6290.57		1156.78		6	0	0	1
12	653.163	14.7089	R3-U3-Hex2_di	653.164	14.7094	1089.7	4907.77	653.165	14.7081	1274.24	5246.36	653.167	14.7091	773.333	3322.3	653.161	14.7083	759.273	3047.01	653.161	14.7266	1455.27	6467.74	653.161	14.6921	1421.88	6462.86		1128.95		6	0	0	2
13	734.187	14.4894	R3-U3-Hex3_di	734.188	14.473	1061.58	4405.84	734.188	14.5055	994.788	4561.71	734.191	14.4896	669.636	2908.06	734.185	14.5056	609.879	2446.83	734.185	14.4733	1334	5818.27	734.184	14.4895	1290.06	5228.37		993.323		6	0	0	3
20	1130.3	14.3037	R3-U3-Pent1	1130.3	14.321	418.303	1650.13	1130.3	14.286	472.788	1663.56	1130.3	14.3207	360.303	982.767	1130.3	14.2861	263.636	712.998	1130.29	14.2876	620.424	2257.21	1130.3	14.3206	451.697	1862.25		431.192		6	0	1	0
24	579.129	18.0104	R3-U4_di	579.13	18.0191	302.303	1131.69	579.131	18.0181	325.152	1080	579.133	18.0018	226.727	599.646	579.128	18.0186	239.03	689.52	579.127	18.0031	481.576	1721.78	579.127	18.0018	428.848	1613.39		333.939		7	0	0	0
9	741.115	15.7025	R3-U4-Hex2_di	741.115	15.6887	1729.45	5785.45	741.116	15.7046	1915.76	6139.21	741.119	15.7053	1210.97	3917.93	741.113	15.7215	1052.79	3536.16	741.113	15.7066	3149.58	9953.34	741.112	15.6884	3093.33	9390.27		2025.31		7	0	0	2
23	1129.29	15.4902	R4-U3	1129.29	15.503	314.606	1030.35	1129.29	15.5187	333.939	963.234									1129.29	15.4702	562.424	2055.18	1129.29	15.4689	465.758	1642.48		419.182		7	0	0	0
16	564.143	15.4886	R4-U3_di	564.143	15.4861	639.758	2993.86	564.144	15.4681	678.424	3352.49	564.146	15.4689	483.333	1885.78	564.141	15.5189	397.212	1638.02	564.141	15.4871	1000.06	4578.63	564.141	15.5027	1026.42	4639.77		704.202		7	0	0	0
22	652.156	17.9091	R4-U4_di	652.156	17.9346	372.606	1923.45	652.157	17.9166	393.697	2282.33	652.16	17.9005	348	1666.12	652.154	17.9004	282.97	1461.34	652.153	17.8849	544.848	2935.23	652.154	17.9173	530.788	2898.8		412.152		8	0	0	0
17	813.194	19.55	R5-U5_di	813.196	19.5388	488.606	3416.45	813.196	19.5378	495.636	2925.1	813.197	19.5557	404.242	2057.72	813.193	19.5722	384.909	2127.94	813.192	19.5397	669.636	3769.15	813.192	19.556	572.97	4095.45		502.667		10	0	0	0
31	886.22	17.6361	R6-U5_di_1					886.223	17.6296	246.061	351.54									886.218	17.6485	253.091	696.618	886.219	17.6302	221.455	606.669		240.202		11	0	0	0
29	886.221	19.4501	R6-U5_di_2	886.223	19.4544	237.273	485.316	886.223	19.4703	258.364	1131.53									886.219	19.4553	295.273	1740.88	886.218	19.4202	275.939	1714.7		266.712		11	0	0	0
21	974.234	19.3698	R6-U6_di	974.235	19.4206	406	2058.55	974.236	19.4028	409.515	2174.77	974.238	19.3193	297.03	1416.9	974.232	19.3357	358.545	1438.4	974.232	19.354	523.758	3040.24	974.231	19.3864	571.212	2886.06		427.677		12	0	0	0
25	1047.26	19.2178	R7-U6_di	1047.26	19.1842	300.545	1134.47	1047.26	19.2507	337.455	1239.79					1047.26	19.2006	253.091	385.59	1047.25	19.2189	532.545	1674.56	1047.25	19.2345	488.606	1637.22		382.448		13	0	0	0
			Sum Intensity			1.05673e+07	5.23946e+07	22955.6	426.353	1.00216e+07	5.08964e+07	17281.2	324.97	8.14357e+06	3.91353e+07	18328.4	344.254	7.89137e+06	3.7344e+07	23535.6	440.785	13057076	6.89811e+07	22955.5	425.971	1.27865e+07			1.04121e+07
						­				­				­				­				­				­			­
			Max			Absolute heatmap
			Min

### Sheet: Table S5C_tbl38_RG
	Supplemental Table 5C: Rhamnogalacturonide profiling of tbl38 dry seed abrasion powder following digestion with Rhamnogalacturonase (RG) specific for rhamnogalacturonan I (RGI) backbone. Three biological repeats were each injected twice. The intensity of the RGI species identified according to their m/z and RT was reported for each species (main ID) and the mean intensity was calculated. A red (m…
						tbl38_1				tbl38_2	tbl38_1	tbl38_1	tbl38_1	tbl38_3	tbl38_1	tbl38_1	tbl38_1	tbl38_4	tbl38_1	tbl38_1	tbl38_1	tbl38_5	tbl38_1	tbl38_1	tbl38_1	tbl38_6			tbl38_Mean
	m/z	RT (min)	main ID	CI0007494 Sample 1 - Injection 1				CI0007495 Sample 1 - Injection 2				CI0007496 Sample 2 - Injection 1				CI0007497 Sample 2 - Injection 2				CI0007498 Sample 3 - Injection 1				CI0007499 Sample 3 - Injection 2					Mean Intensity		DP	DA	Pent	Hex
ID				Peak m/z	Peak RT	Intensity	Peak area	Peak m/z	Peak RT	Intensity	Peak area	Peak m/z	Peak RT	Intensity	Peak area	Peak m/z	Peak RT	Intensity	Peak area	Peak m/z	Peak RT	Intensity	Peak area	Peak m/z	Peak RT	Intensity	Peak area
18	557.118	8.9643	R1-U2-DA1	557.118	8.98402	326.909	1134.56	557.118	8.98382	288.242	857.674	557.118	8.95025	247.818	918.025	557.118	8.9667	261.879	651.03	557.118	8.93406	275.939	1044.44	557.118	8.96696	286.485	962.102		281.212		3	1	0	0
21	703.171	8.92486	R2-U2-DA1	703.171	8.93329	318.121	1080.7	703.17	8.9331	284.727	1053.13	703.172	8.95025	253.091	1012.44	703.171	8.89909	267.152	893.07	703.17	8.91718	256.606	990.107	703.169	8.91623	275.939	1236.59		275.939		4	1	0	0
12	879.196	15.4293	R2-U3-DA1	879.195	15.4352	813.758	3629.59	879.197	15.4179	840.121	3724.24	879.197	15.4513	671.394	3161.16	879.196	15.4172	646.788	2710.42	879.196	15.4367	731.152	3354.19	879.195	15.4176	762.788	3186.98		744.333		5	1	0	0
9	921.204	15.1619	R2-U3-DA2	921.205	15.1649	1276	3767.67	921.204	15.1645	1181.09	3691.32	921.205	15.1643	1128.36	3380.34	921.204	15.1638	1209.21	3397.87	921.203	15.1496	1457.03	4230.85	921.202	15.1644	1399.03	4304.26		1275.12		5	2	0	0
23	1025.25	15.2886	R3-U3-DA1	1025.25	15.2662	291.758	1190.67	1025.25	15.2659	263.636	1193.6	1025.25	15.2825	268.909	1026.37	1025.25	15.2989	251.333	956.391	1025.25	15.3185	342.727	1161.85	1025.25	15.2994	349.758	1264.57		294.687		6	1	0	0
25	512.122	15.2745	R3-U3-DA1_di	512.122	15.3001	261.879	1070.47	512.122	15.2828	242.545	836.829	512.121	15.2825	284.727	713.394	512.121	15.2651	305.818	824.442	512.121	15.251	251.333	1029.06	512.121	15.2657	279.455	970.461		270.96		6	1	0	0
3	515.107	8.47733	R1-U2	515.107	8.4774	1.78729e+06	1.05025e+07	515.107	8.49409	1.82042e+06	1.01029e+07	515.108	8.51089	1.41293e+06	8.44579e+06	515.107	8.47698	1.56154e+06	8.86272e+06	515.107	8.46118	1.89604e+06	1.0432e+07	515.106	8.44345	1.94643e+06	1.14202e+07		1.73744e+06		3	0	0	0
2	661.159	8.40698	R2-U2_1	661.159	8.40986	2.27842e+06	1.21618e+07	661.159	8.40967	2.22303e+06	1.19569e+07	661.16	8.42646	2.03633e+06	1.0789e+07	661.159	8.40944	2.05743e+06	1.10526e+07	661.159	8.39365	2.24919e+06	1.21708e+07	661.159	8.39279	2.19006e+06	1.17687e+07		2.17241e+06		4	0	0	0
8	661.161	9.74947	R2-U2_2	661.161	9.76077	2627.58	20802.3	661.161	9.74366	2544.97	21360.3	661.161	9.74384	2191.7	16262.3	661.161	9.74344	1841.94	15592.1	661.16	9.74451	2708.42	20345.6	661.16	9.76062	2759.39	21337.9		2445.67		4	0	0	0
20	492.124	7.95107	R2-U2-Hex2_di	492.124	7.9371	318.121	1456.75	492.125	7.97062	298.788	1083	492.125	7.93681	267.152	934.986	492.124	7.97038	261.879	895.543	492.124	7.95463	372.606	1273.55	492.123	7.93687	337.455	1263.51		309.333		4	0	0	2
1	837.185	15.2238	R2-U3	837.185	15.2325	3.03789e+06	1.46472e+07	837.186	15.2321	3.17302e+06	1.54121e+07	837.186	15.2318	2.81891e+06	1.30335e+07	837.185	15.2145	2.82694e+06	1.28517e+07	837.185	15.2172	3.13099e+06	1.46488e+07	837.185	15.215	3.03725e+06	1.4098e+07		3.00417e+06		5	0	0	0
6	418.089	15.2238	R2-U3_di	418.089	15.2325	144596	629000	418.089	15.2321	143548	640338	418.089	15.2318	124347	538237	418.089	15.2145	124044	539481	418.089	15.2172	138290	622837	418.089	15.215	139476	630312		135717		5	0	0	0
10	807.213	9.57781	R3-U2	807.214	9.6088	1124.85	7420.61	807.214	9.55793	1128.36	7511.16	807.214	9.55811	980.727	6588.25	807.214	9.55771	942.061	6460.24	807.213	9.59254	1209.21	8302.67	807.213	9.59177	1209.21	8515.68		1099.07		5	0	0	0
4	983.238	15.1056	R3-U3_1	983.238	15.1143	1.52899e+06	6.36199e+06	983.238	15.097	1.65155e+06	6.6015e+06	983.239	15.1136	1.46557e+06	5.95067e+06	983.237	15.1131	1.4778e+06	6.08233e+06	983.237	15.099	1.8108e+06	7.27339e+06	983.237	15.0968	1.61653e+06	6.77412e+06		1.59187e+06		6	0	0	0
5	491.116	15.1	R3-U3_1_di	491.116	15.0974	231193	917168	491.116	15.097	236248	918349	491.116	15.1136	206063	830502	491.116	15.0963	233715	870399	491.116	15.099	263070	1.05298e+06	491.115	15.0968	277913	1.12164e+06		241367		6	0	0	0
7	983.238	15.5813	R3-U3_2	983.239	15.5871	4357.03	23849.3	983.239	15.6036	4239.27	23566.9	983.239	15.5864	3529.21	16675	983.238	15.5691	3272.61	16974.3	983.238	15.5718	4625.94	25422.8	983.238	15.5696	4666.36	24667.8		4115.07		6	0	0	0
14	572.14	14.9227	R3-U3-Hex1_1_di	572.14	14.9117	479.818	1930.06	572.141	14.945	493.879	2010.95	572.14	14.9279	483.333	2011.72	572.14	14.9274	449.939	1904.54	572.139	14.9301	567.697	2216.54	572.14	14.8942	532.545	2332.14		501.202		6	0	0	1
15	653.164	14.7115	R3-U3-Hex2_di	653.164	14.7084	400.727	1559.28	653.163	14.6917	413.03	1596.08	653.163	14.7422	311.091	1336.21	653.165	14.691	360.303	1024.02	653.163	14.7275	437.636	1566.2	653.163	14.7084	430.606	1673.67		392.232		6	0	0	2
16	734.187	14.4948	R3-U3-Hex3_di	734.187	14.5227	379.636	1268.43	734.188	14.4722	337.455	1233.77	734.188	14.5058	309.333	948.24	734.187	14.4884	290	898.638	734.187	14.4911	455.212	1536.58	734.187	14.4889	420.061	1550.66		365.283		6	0	0	3
11	741.115	15.7023	R3-U4-Hex2_di	741.116	15.7053	826.061	2305.87	741.115	15.7049	782.121	2448.45	741.116	15.6877	673.152	2308.3	741.115	15.7042	713.576	2135.12	741.115	15.7069	847.152	2621.24	741.114	15.7047	913.939	2646.29		792.667		7	0	0	2
24	1129.29	15.4884	R4-U3	1129.3	15.5027	270.667	816.594	1129.29	15.4854	256.606	781.077	1129.29	15.4851	258.364	631.722	1129.29	15.4847	256.606	484.692	1129.29	15.5042	349.758	1102.26	1129.29	15.4683	311.091	1041.57		283.848		7	0	0	0
13	564.143	15.4743	R4-U3_di	564.142	15.4858	623.939	2652.85	564.144	15.4685	648.545	2882.85	564.143	15.4682	622.182	2502.3	564.143	15.4847	574.727	2315.87	564.142	15.4704	639.758	2927.97	564.142	15.4683	680.182	3249.8		631.556		7	0	0	0
19	652.156	17.9286	R4-U4_di	652.156	17.9174	319.879	1412.66	652.157	17.9508	290	1589.09	652.157	17.9342	244.303	992.058	652.155	17.9669	261.879	1137.99	652.154	17.9021	321.636	1576.39	652.154	17.9003	398.97	1971.34		306.111		8	0	0	0
17	813.194	19.5386	R5-U5_di	813.195	19.539	358.545	1986.56	813.195	19.5381	381.394	1836.82	813.195	19.5721	318.121	1698.21	813.193	19.5037	367.333	1353.46	813.194	19.5575	413.03	2171.21	813.192	19.5214	478.061	2403.19		386.081		10	0	0	0
22	974.234	19.3754	R6-U6_di	974.236	19.3533	316.364	1381.4	974.234	19.386	355.03	1681.8	974.235	19.4202	279.455	960.144	974.234	19.3686	277.697	1029.21	974.234	19.3718	318.121	1252.18	974.232	19.3526	337.455	1431.76		314.02		12	0	0	0
26	1047.26	19.2262	R7-U6_di	1047.26	19.2013	258.364	801.24	1047.26	19.251	261.879	867.345	1047.26	19.2175	242.545	494.034	1047.26	19.1997	237.273	371.733	1047.26	19.2367	254.848	522.864	1047.26	19.2512	258.364	648.654		252.212		13	0	0	0
			Sum Intensity			9.02432e+06	4.53012e+07	19328.6	366.379	9.26335e+06	4.57139e+07	19328.6	366.495	8.07773e+06	3.96522e+07	19328.6	366.196	8.29452e+06	4.03213e+07	19328.6	366.256	9.50522e+06	4.62855e+07	19328.6	366.107	9.22475e+06			8.89831e+06
						­				­				­				­				­				­			­
			Max			Absolute heatmap
			Min
